# Examining the molecular mechanisms contributing to the success of an invasive species across different ecosystems

**DOI:** 10.1101/2020.03.23.003434

**Authors:** Sarah K. Lamar, Ian Beddows, Charlyn G. Partridge

## Abstract

Invasive species provide an opportune system to investigate how populations respond to new environments. Baby’s breath (*Gypsophila paniculata*) was introduced to North America in the 1800’s and has since spread throughout the United States and western Canada. We used an RNA-seq approach to explore how molecular processes contribute to the success of invasive populations with similar genetic backgrounds across distinct habitats. Transcription profiles were constructed from seedlings collected from a sand dune ecosystem in Petoskey, MI (PSMI) and a sagebrush ecosystem in Chelan, WA (CHWA). We assessed differential gene expression and identified SNPs within differentially expressed genes. We identified 1,146 differentially expressed transcripts across all sampled tissues between the two populations. GO processes enriched in PSMI were associated with nutrient starvation, while enriched processes in CHWA were associated with abiotic stress. Only 7.4% of the differentially expressed transcripts contained SNPs differing in allele frequencies of at least 0.5 between populations. Common garden studies found the two populations differed in germination rate and seedling emergence success. Our results suggest the success of *G. paniculata* in these two environments is likely due to plasticity in specific molecular processes responding to different environmental conditions, although some genetic divergence may be contributing to these differences.
