## Supplementary material for "Examining the molecular mechanisms contributing to the success of an invasive species across different ecosystems": Table S1

### Sheet: Sheet1
Supplemental Table 1: Number of sequencing reads obtain for each sample. Location codes: Chelan, Washington (CHWA); Petoskey, Michigan (PSMI).
Sample Details	Sample ID	Reads per Sample (Millions)
Root
PSMI	PSMI542	51.6889
	PSMI543	50.9799
	PSMI547	50.7866
	PSMI549	54.8065
	PSMI553	49.5973
	PSMI560	49.9676
	PSMI564	49.831
	PSMI572	49.5975
	PSMI575	55.6767
	PSMI576	54.2382
CHWA	CHWA21	61.1172
	CHWA22	59.2043
	CHWA23	61.2144
	CHWA24	60.6874
	CHWA26	59.9685
	CHWA27	57.5406
	CHWA30	53.1648
	CHWA32	58.9869
	CHWA33	51.1008
	CHWA34	55.8604
Stem
PSMI	PSMI542	53.9719
	PSMI543	55.4392
	PSMI547	55.2326
	PSMI549	53.2851
	PSMI552	54.1911
	PSMI553	56.1659
	PSMI564	60.9739
	PSMI564	60.9739
	PSMI572	52.77
	PSMI574	54.4087
	PSMI576	52.3094
	PSMI564	60.9739
	PSMI572	52.77
	PSMI574	54.4087
	PSMI576	52.3094
CHWA	CHWA21	55.1896
	CHWA23	52.295
	CHWA26	50.8587
	CHWA27	51.9297
	CHWA30	56.2531
	CHWA31	57.1056
	CHWA32	57.1036
	CHWA34	54.3186
	CHWA35	56.5877
Leaf
PSMI	PSMI542	51.8287
	PSMI543	60.1916
	PSMI549	85.1697
	PSMI552	61.5359
	PSMI553	65.1411
	PSMI556	49.602
	PSMI564	57.0539
	PSMI573	67.4281
	PSMI575	75.4934
	PSMI576	118.338
CHWA	CHWA21	57.6798
	CHWA25	51.0992
	CHWA26	50.391
	CHWA27	64.2373
	CHWA28	53.5412
	CHWA29	70.9738
	CHWA31	84.0962
	CHWA32	73.0162
	CHWA34	90.609
	CHWA36	77.3946
