## Supplementary material for "Examining the molecular mechanisms contributing to the success of an invasive species across different ecosystems": Table S2

### Sheet: Sheet1
Supplemental Table S2: Nutrient analysis of soil collected from Petoskey, MI (PSMI) and Chelan, WA (CHWA)
Sample ID	Depth (cm)	Organic Matter (%)	Phosphorus (ppm-P)	Potassium (ppm)	Magnesium (ppm)	Calcium (ppm)	Soil pH	CEC (meq/100g)	Total Nitrogen (%)
PSMI-1	10	0.1	1	1	45	2300	7.8	11.9	0.007
PSMI-2	50	0.1	1	1	35	1850	8.3	9.5	0.004
PSMI-3	100	0.1	1	1	40	1800	8.1	9.3	0.008
PSMI-4	10	0.2	1	6	45	3450	8.2	17.6	0.011
PSMI-5	50	0.1	1	1	40	2400	8.2	12.3	0.007
PSMI-6	100	0.1	1	1	40	2550	8.3	13.1	0.01
CHWA-1	10	1.4	19	144	105	850	7.2	5.5	0.044
CHWA-2	25	1	10	100	135	700	7.5	4.9	0.017
CHWA-3	50	1.1	20	129	165	1100	6.8	7.4	0.029
CHWA-4	10	1.3	27	194	110	800	7	5.4	0.046
CHWA-5	25	1.3	23	182	135	1000	7.1	6.6	0.037
CHWA-6	50	1.4	29	201	140	1050	7.4	6.9	0.037
PSMI Avg.	53.3	0.12	1	1.8	40.8	2391.7	8.2	12.3	0.008
CHWA Avg.	28.3	1.25	21.3	158.3	131.7	916.7	7.2	6.1	0.035
