## Supplementary material for "Examining the molecular mechanisms contributing to the success of an invasive species across different ecosystems": Table S7

### Sheet: Root_highinWA
Supplemental Table 7: GO biological processes enriched with transcripts displaying higher expression in CHWA root tissue. * indicates processes that were only observed in CHWA root tissue.
GO biological process	Arabidopsis thaliana - REFLIST (27581)	DE Gene Set (1232)	DE Gene Set (expected)	Over/Under Represented	Fold Enrichment	Raw p-value	FDR
COPI coating of Golgi vesicle (GO:0048205)*	3	3	0.13	+	22.39	0.00142	0.0282
Golgi transport vesicle coating (GO:0048200)*	3	3	0.13	+	22.39	0.00142	0.0281
COPI-coated vesicle budding (GO:0035964)*	3	3	0.13	+	22.39	0.00142	0.028
mitochondrial calcium ion homeostasis (GO:0051560)	6	4	0.27	+	14.92	0.000568	0.0131
photosynthetic acclimation (GO:0009643)*	9	4	0.4	+	9.95	0.00174	0.0334
protein import into mitochondrial intermembrane space (GO:0045041)*	10	4	0.45	+	8.95	0.00236	0.0423
regulation of salicylic acid metabolic process (GO:0010337)	20	7	0.89	+	7.84	0.000107	0.00302
negative regulation of programmed cell death (GO:0043069)*	26	8	1.16	+	6.89	7.34e-05	0.00219
regulation of plant-type hypersensitive response (GO:0010363)*	20	6	0.89	+	6.72	0.000665	0.015
protein autoubiquitination (GO:0051865)	17	5	0.76	+	6.58	0.00203	0.0377
cellular response to heat (GO:0034605)	66	19	2.95	+	6.44	2.47e-09	2.07e-07
'de novo' protein folding (GO:0006458)	57	16	2.55	+	6.28	5.99e-08	3.97e-06
protein refolding (GO:0042026)	50	14	2.23	+	6.27	4.1e-07	2.2e-05
chaperone cofactor-dependent protein refolding (GO:0051085)	47	13	2.1	+	6.19	1.19e-06	5.67e-05
'de novo' posttranslational protein folding (GO:0051084)	47	13	2.1	+	6.19	1.19e-06	5.63e-05
negative regulation of cell death (GO:0060548)	33	9	1.47	+	6.11	5.77e-05	0.00177
regulation of programmed cell death (GO:0043067)	62	16	2.77	+	5.78	1.6e-07	9.62e-06
chaperone-mediated protein folding (GO:0061077)	62	16	2.77	+	5.78	1.6e-07	9.53e-06
response to heat (GO:0009408)	216	55	9.65	+	5.7	3.11e-22	1.43e-19
water transport (GO:0006833)*	29	7	1.3	+	5.4	0.000722	0.0162
fluid transport (GO:0042044)*	29	7	1.3	+	5.4	0.000722	0.0161
cellular response to unfolded protein (GO:0034620)	51	12	2.28	+	5.27	1.25e-05	0.000464
response to unfolded protein (GO:0006986)	51	12	2.28	+	5.27	1.25e-05	0.000461
regulation of stomatal closure (GO:0090333)	26	6	1.16	+	5.17	0.0021	0.0386
regulation of cell death (GO:0010941)	79	18	3.53	+	5.1	1.38e-07	8.46e-06
positive regulation of supramolecular fiber organization (GO:1902905)	31	7	1.38	+	5.06	0.00101	0.0216
positive regulation of cytoskeleton organization (GO:0051495)	31	7	1.38	+	5.06	0.00101	0.0215
protein folding (GO:0006457)	173	39	7.73	+	5.05	1.13e-14	2.41e-12
heat acclimation (GO:0010286)	49	11	2.19	+	5.03	4.17e-05	0.00134
negative regulation of defense response (GO:0031348)*	63	14	2.81	+	4.97	4.28e-06	0.00018
positive regulation of protein polymerization (GO:0032273)	27	6	1.21	+	4.97	0.00248	0.0443
protein complex oligomerization (GO:0051259)*	46	10	2.05	+	4.87	0.000117	0.00323
cuticle development (GO:0042335)*	34	7	1.52	+	4.61	0.00161	0.0313
calcium ion transmembrane transport (GO:0070588)	44	9	1.97	+	4.58	0.000376	0.00905
cellular response to topologically incorrect protein (GO:0035967)	70	14	3.13	+	4.48	1.23e-05	0.000459
response to virus (GO:0009615)	81	16	3.62	+	4.42	3.43e-06	0.000154
potassium ion transmembrane transport (GO:0071805)	46	9	2.05	+	4.38	0.0005	0.0117
response to chitin (GO:0010200)	138	27	6.16	+	4.38	2.05e-09	1.74e-07
carboxylic acid transmembrane transport (GO:1905039)	82	16	3.66	+	4.37	3.94e-06	0.000174
organic acid transmembrane transport (GO:1903825)	82	16	3.66	+	4.37	3.94e-06	0.000173
response to high light intensity (GO:0009644)	63	12	2.81	+	4.26	7.65e-05	0.00227
defense response to bacterium, incompatible interaction (GO:0009816)	42	8	1.88	+	4.26	0.00118	0.0243
positive regulation of protein complex assembly (GO:0031334)	38	7	1.7	+	4.12	0.00281	0.0491
negative regulation of multi-organism process (GO:0043901)	38	7	1.7	+	4.12	0.00281	0.049
negative regulation of response to biotic stimulus (GO:0002832)	38	7	1.7	+	4.12	0.00281	0.0488
negative regulation of response to external stimulus (GO:0032102)	38	7	1.7	+	4.12	0.00281	0.0487
response to topologically incorrect protein (GO:0035966)	76	14	3.39	+	4.12	2.75e-05	0.000931
cellular response to salicylic acid stimulus (GO:0071446)*	49	9	2.19	+	4.11	0.000747	0.0166
calcium ion transport (GO:0006816)	55	10	2.46	+	4.07	0.000414	0.00988
amino acid transmembrane transport (GO:0003333)	56	10	2.5	+	4	0.00047	0.011
regulation of cellular response to stress (GO:0080135)	84	15	3.75	+	4	1.98e-05	0.000688
regulation of hormone metabolic process (GO:0032350)*	62	11	2.77	+	3.97	0.000261	0.00661
protein transmembrane import into intracellular organelle (GO:0044743)	51	9	2.28	+	3.95	0.000961	0.0207
cellular response to hypoxia (GO:0071456)	234	41	10.45	+	3.92	3.33e-12	5.22e-10
cellular response to oxygen levels (GO:0071453)	236	41	10.54	+	3.89	4.22e-12	6.29e-10
cellular response to decreased oxygen levels (GO:0036294)	236	41	10.54	+	3.89	4.22e-12	6.14e-10
mitochondrial transmembrane transport (GO:1990542)*	58	10	2.59	+	3.86	0.000599	0.0136
regulation of cellular ketone metabolic process (GO:0010565)	94	16	4.2	+	3.81	1.8e-05	0.000626
response to temperature stimulus (GO:0009266)	590	100	26.35	+	3.79	5.33e-27	3.97e-24
DNA methylation (GO:0006306)*	48	8	2.14	+	3.73	0.0025	0.0445
DNA alkylation (GO:0006305)*	48	8	2.14	+	3.73	0.0025	0.0444
alcohol biosynthetic process (GO:0046165)*	66	11	2.95	+	3.73	0.000419	0.00995
response to hypoxia (GO:0001666)	259	43	11.57	+	3.72	4.77e-12	6.61e-10
polyol metabolic process (GO:0019751)*	67	11	2.99	+	3.68	0.000469	0.0111
circadian rhythm (GO:0007623)	110	18	4.91	+	3.66	8.9e-06	0.00034
response to decreased oxygen levels (GO:0036293)	263	43	11.75	+	3.66	7.43e-12	1.01e-09
regulation of cofactor metabolic process (GO:0051193)	49	8	2.19	+	3.66	0.0028	0.0492
response to oxygen levels (GO:0070482)	264	43	11.79	+	3.65	8.29e-12	1.1e-09
regulation of stomatal movement (GO:0010119)	86	14	3.84	+	3.64	9.04e-05	0.00259
jasmonic acid mediated signaling pathway (GO:0009867)	69	11	3.08	+	3.57	0.000585	0.0134
immune effector process (GO:0002252)*	63	10	2.81	+	3.55	0.00106	0.0223
alcohol metabolic process (GO:0006066)	133	21	5.94	+	3.53	2.71e-06	0.000124
stomatal movement (GO:0010118)	57	9	2.55	+	3.53	0.00192	0.0359
response to wounding (GO:0009611)	211	33	9.43	+	3.5	5.33e-09	4.18e-07
intracellular protein transmembrane transport (GO:0065002)	90	14	4.02	+	3.48	0.000139	0.00373
DNA methylation or demethylation (GO:0044728)*	58	9	2.59	+	3.47	0.00213	0.039
xyloglucan metabolic process (GO:0010411)*	58	9	2.59	+	3.47	0.00213	0.0389
anion transmembrane transport (GO:0098656)	129	20	5.76	+	3.47	5.94e-06	0.000238
response to UV-B (GO:0010224)	71	11	3.17	+	3.47	0.000723	0.0161
response to organonitrogen compound (GO:0010243)	239	37	10.68	+	3.47	8.22e-10	7.31e-08
regulation of abscisic acid-activated signaling pathway (GO:0009787)	104	16	4.65	+	3.44	5.36e-05	0.0017
regulation of cellular response to alcohol (GO:1905957)	104	16	4.65	+	3.44	5.36e-05	0.00169
regulation of response to alcohol (GO:1901419)	104	16	4.65	+	3.44	5.36e-05	0.00168
protein transmembrane transport (GO:0071806)	92	14	4.11	+	3.41	0.000171	0.00454
response to water deprivation (GO:0009414)	345	52	15.41	+	3.37	7.92e-13	1.43e-10
cellular response to jasmonic acid stimulus (GO:0071395)	73	11	3.26	+	3.37	0.000888	0.0193
mitochondrial transport (GO:0006839)*	100	15	4.47	+	3.36	0.000117	0.00323
cell death (GO:0008219)	127	19	5.67	+	3.35	1.58e-05	0.00056
response to water (GO:0009415)	353	52	15.77	+	3.3	1.73e-12	2.94e-10
protein targeting to mitochondrion (GO:0006626)*	75	11	3.35	+	3.28	0.00108	0.0227
protein localization to mitochondrion (GO:0070585)*	75	11	3.35	+	3.28	0.00108	0.0226
establishment of protein localization to mitochondrion (GO:0072655)	75	11	3.35	+	3.28	0.00108	0.0226
alpha-amino acid catabolic process (GO:1901606)	76	11	3.39	+	3.24	0.00119	0.0243
ethylene-activated signaling pathway (GO:0009873)	187	27	8.35	+	3.23	5.28e-07	2.69e-05
potassium ion transport (GO:0006813)*	84	12	3.75	+	3.2	0.000805	0.0176
response to nitrogen compound (GO:1901698)	295	42	13.18	+	3.19	5.97e-10	5.83e-08
regulation of small molecule metabolic process (GO:0062012)	113	16	5.05	+	3.17	0.000128	0.00348
cellular amino acid catabolic process (GO:0009063)*	85	12	3.8	+	3.16	0.000884	0.0193
response to osmotic stress (GO:0006970)	546	77	24.39	+	3.16	6.23e-17	1.69e-14
positive regulation of cell communication (GO:0010647)	86	12	3.84	+	3.12	0.000968	0.0208
actin filament organization (GO:0007015)	79	11	3.53	+	3.12	0.00158	0.0307
cellular response to ethylene stimulus (GO:0071369)	194	27	8.67	+	3.12	1e-06	4.85e-05
amino acid transport (GO:0006865)	72	10	3.22	+	3.11	0.00258	0.0455
response to red light (GO:0010114)	72	10	3.22	+	3.11	0.00258	0.0453
rhythmic process (GO:0048511)	130	18	5.81	+	3.1	6.48e-05	0.00195
response to cold (GO:0009409)	400	55	17.87	+	3.08	4.51e-12	6.4e-10
import into cell (GO:0098657)	80	11	3.57	+	3.08	0.00173	0.0332
actin filament-based process (GO:0030029)	110	15	4.91	+	3.05	0.000297	0.00745
phosphorelay signal transduction system (GO:0000160)	228	31	10.18	+	3.04	2.58e-07	1.46e-05
positive regulation of signaling (GO:0023056)	82	11	3.66	+	3	0.00206	0.0381
positive regulation of signal transduction (GO:0009967)	82	11	3.66	+	3	0.00206	0.038
cellular component macromolecule biosynthetic process (GO:0070589)*	83	11	3.71	+	2.97	0.00224	0.0408
cell wall macromolecule biosynthetic process (GO:0044038)*	83	11	3.71	+	2.97	0.00224	0.0407
actin cytoskeleton organization (GO:0030036)	91	12	4.06	+	2.95	0.0015	0.0294
organic acid transport (GO:0015849)	129	17	5.76	+	2.95	0.000175	0.00462
carboxylic acid transport (GO:0046942)	129	17	5.76	+	2.95	0.000175	0.0046
endomembrane system organization (GO:0010256)	99	13	4.42	+	2.94	0.00101	0.0215
response to light intensity (GO:0009642)	145	19	6.48	+	2.93	8e-05	0.00235
response to drug (GO:0042493)	504	66	22.51	+	2.93	2.42e-13	4.66e-11
regulation of response to external stimulus (GO:0032101)*	191	25	8.53	+	2.93	6.58e-06	0.00026
programmed cell death (GO:0012501)	107	14	4.78	+	2.93	0.000676	0.0152
regulation of defense response (GO:0031347)	263	34	11.75	+	2.89	2.02e-07	1.19e-05
response to salicylic acid (GO:0009751)	209	27	9.34	+	2.89	3.56e-06	0.000159
response to endoplasmic reticulum stress (GO:0034976)*	93	12	4.15	+	2.89	0.00177	0.0337
vesicle organization (GO:0016050)	93	12	4.15	+	2.89	0.00177	0.0335
regulation of response to biotic stimulus (GO:0002831)*	186	24	8.31	+	2.89	1.24e-05	0.000461
cellular response to drug (GO:0035690)	86	11	3.84	+	2.86	0.00288	0.0498
negative regulation of response to stimulus (GO:0048585)*	213	27	9.51	+	2.84	4.89e-06	0.000203
vitamin metabolic process (GO:0006766)*	95	12	4.24	+	2.83	0.00208	0.0383
regulation of immune system process (GO:0002682)*	143	18	6.39	+	2.82	0.000192	0.005
hemicellulose metabolic process (GO:0010410)*	105	13	4.69	+	2.77	0.00163	0.0315
organic acid catabolic process (GO:0016054)*	146	18	6.52	+	2.76	0.000242	0.00624
carboxylic acid catabolic process (GO:0046395)	146	18	6.52	+	2.76	0.000242	0.00621
cell wall polysaccharide metabolic process (GO:0010383)*	138	17	6.16	+	2.76	0.000359	0.00866
response to reactive oxygen species (GO:0000302)	155	19	6.92	+	2.74	0.000176	0.0046
regulation of response to stress (GO:0080134)	384	47	17.15	+	2.74	4.84e-09	3.9e-07
ion transmembrane transport (GO:0034220)	352	43	15.72	+	2.73	2.28e-08	1.58e-06
regulation of immune response (GO:0050776)*	131	16	5.85	+	2.73	0.000574	0.0132
response to red or far red light (GO:0009639)	213	26	9.51	+	2.73	1.33e-05	0.000486
response to salt stress (GO:0009651)	469	57	20.95	+	2.72	2.28e-10	2.66e-08
carbohydrate transport (GO:0008643)*	107	13	4.78	+	2.72	0.0019	0.0357
defense response, incompatible interaction (GO:0009814)	173	21	7.73	+	2.72	9.32e-05	0.00266
membrane organization (GO:0061024)	241	29	10.77	+	2.69	5.55e-06	0.000225
response to abiotic stimulus (GO:0009628)	2087	251	93.22	+	2.69	7.41e-44	1.47e-40
response to acid chemical (GO:0001101)	1195	143	53.38	+	2.68	3.05e-24	1.52e-21
cell wall macromolecule metabolic process (GO:0044036)*	168	20	7.5	+	2.67	0.000172	0.00455
response to alcohol (GO:0097305)	563	67	25.15	+	2.66	8.8e-12	1.14e-09
organic anion transport (GO:0015711)	177	21	7.91	+	2.66	0.000125	0.00341
regulation of innate immune response (GO:0045088)*	127	15	5.67	+	2.64	0.00115	0.0237
response to abscisic acid (GO:0009737)	559	66	24.97	+	2.64	1.67e-11	2.12e-09
response to antibiotic (GO:0046677)	289	34	12.91	+	2.63	2.1e-06	9.87e-05
response to oxygen-containing compound (GO:1901700)	1584	184	70.75	+	2.6	8.44e-30	8.39e-27
abscisic acid-activated signaling pathway (GO:0009738)	190	22	8.49	+	2.59	0.00012	0.0033
protein autophosphorylation (GO:0046777)	184	21	8.22	+	2.56	0.000327	0.00797
regulation of signal transduction (GO:0009966)	290	33	12.95	+	2.55	4.54e-06	0.000189
regulation of cell communication (GO:0010646)	299	34	13.36	+	2.55	3.25e-06	0.000147
protein import (GO:0017038)	141	16	6.3	+	2.54	0.00117	0.0241
response to bacterium (GO:0009617)	477	54	21.31	+	2.53	5.95e-09	4.6e-07
response to ethylene (GO:0009723)	293	33	13.09	+	2.52	5.3e-06	0.000218
regulation of signaling (GO:0023051)	295	33	13.18	+	2.5	5.9e-06	0.000238
inorganic ion transmembrane transport (GO:0098660)	237	26	10.59	+	2.46	7.84e-05	0.00231
cellular chemical homeostasis (GO:0055082)	201	22	8.98	+	2.45	0.000304	0.0075
protein targeting (GO:0006605)	238	26	10.63	+	2.45	8.25e-05	0.0024
cellular cation homeostasis (GO:0030003)	165	18	7.37	+	2.44	0.00123	0.025
response to carbohydrate (GO:0009743)	147	16	6.57	+	2.44	0.00252	0.0447
cellular ion homeostasis (GO:0006873)	175	19	7.82	+	2.43	0.000898	0.0195
cellular response to chemical stimulus (GO:0070887)	1354	147	60.48	+	2.43	3.58e-21	1.42e-18
cellular glucan metabolic process (GO:0006073)*	213	23	9.51	+	2.42	0.000249	0.00637
glucan metabolic process (GO:0044042)*	213	23	9.51	+	2.42	0.000249	0.00634
polysaccharide biosynthetic process (GO:0000271)*	206	22	9.2	+	2.39	0.000383	0.00918
defense response to bacterium (GO:0042742)	394	42	17.6	+	2.39	1.03e-06	4.97e-05
transmembrane transport (GO:0055085)	810	86	36.18	+	2.38	3.07e-12	4.94e-10
cellular response to abscisic acid stimulus (GO:0071215)	217	23	9.69	+	2.37	0.000304	0.00757
cellular response to alcohol (GO:0097306)	217	23	9.69	+	2.37	0.000304	0.00754
inorganic cation transmembrane transport (GO:0098662)	217	23	9.69	+	2.37	0.000304	0.00751
cellular polysaccharide biosynthetic process (GO:0033692)*	170	18	7.59	+	2.37	0.00149	0.0294
innate immune response (GO:0045087)	322	34	14.38	+	2.36	1.46e-05	0.000525
anion transport (GO:0006820)	294	31	13.13	+	2.36	3.89e-05	0.00127
response to inorganic substance (GO:0010035)	911	96	40.69	+	2.36	2.46e-13	4.59e-11
response to oxidative stress (GO:0006979)	447	47	19.97	+	2.35	4.05e-07	2.19e-05
response to organic cyclic compound (GO:0014070)	353	37	15.77	+	2.35	6.47e-06	0.000257
response to organic substance (GO:0010033)	1885	197	84.2	+	2.34	1.2e-26	7.92e-24
cell wall biogenesis (GO:0042546)*	230	24	10.27	+	2.34	0.000269	0.0068
cation transmembrane transport (GO:0098655)	230	24	10.27	+	2.34	0.000269	0.00677
immune response (GO:0006955)	326	34	14.56	+	2.33	1.73e-05	0.000608
response to light stimulus (GO:0009416)	691	72	30.87	+	2.33	4.72e-10	5.02e-08
cellular response to organic substance (GO:0071310)	971	101	43.37	+	2.33	1.25e-13	2.49e-11
cellular carbohydrate metabolic process (GO:0044262)	408	42	18.22	+	2.3	2.69e-06	0.000124
response to lipid (GO:0033993)	768	79	34.31	+	2.3	1.17e-10	1.4e-08
regulation of multi-organism process (GO:0043900)*	282	29	12.6	+	2.3	9.52e-05	0.0027
regulation of response to stimulus (GO:0048583)	703	72	31.4	+	2.29	7.36e-10	6.75e-08
immune system process (GO:0002376)	391	40	17.47	+	2.29	5.43e-06	0.000222
cellular response to stress (GO:0033554)	1115	114	49.81	+	2.29	6.11e-15	1.35e-12
response to radiation (GO:0009314)	715	73	31.94	+	2.29	6.09e-10	5.86e-08
cellular polysaccharide metabolic process (GO:0044264)	285	29	12.73	+	2.28	0.000107	0.00301
cellular carbohydrate biosynthetic process (GO:0034637)*	207	21	9.25	+	2.27	0.00135	0.0272
response to chemical (GO:0042221)	2858	289	127.66	+	2.26	9.13e-38	1.09e-34
organic hydroxy compound metabolic process (GO:1901615)	308	31	13.76	+	2.25	7e-05	0.0021
cellular homeostasis (GO:0019725)	348	35	15.54	+	2.25	3.09e-05	0.00103
hormone-mediated signaling pathway (GO:0009755)	765	76	34.17	+	2.22	1.09e-09	9.4e-08
response to hormone (GO:0009725)	1545	153	69.01	+	2.22	1.63e-18	5.39e-16
cellular response to acid chemical (GO:0071229)	445	44	19.88	+	2.21	4.11e-06	0.000177
response to endogenous stimulus (GO:0009719)	1563	154	69.82	+	2.21	1.47e-18	5.14e-16
cellular response to hormone stimulus (GO:0032870)	847	82	37.83	+	2.17	5.59e-10	5.56e-08
positive regulation of response to stimulus (GO:0048584)	248	24	11.08	+	2.17	0.000774	0.017
intracellular signal transduction (GO:0035556)	558	54	24.92	+	2.17	7.73e-07	3.84e-05
response to stress (GO:0006950)	3464	334	154.73	+	2.16	1.95e-40	2.91e-37
small molecule catabolic process (GO:0044282)	229	22	10.23	+	2.15	0.00143	0.0282
response to cadmium ion (GO:0046686)*	344	33	15.37	+	2.15	9.93e-05	0.00281
cellular response to endogenous stimulus (GO:0071495)	866	83	38.68	+	2.15	7.79e-10	7.04e-08
carbohydrate biosynthetic process (GO:0016051)	305	29	13.62	+	2.13	0.00032	0.00781
vesicle-mediated transport (GO:0016192)	453	43	20.23	+	2.13	1.45e-05	0.000525
inorganic ion homeostasis (GO:0098771)	288	27	12.86	+	2.1	0.000631	0.0143
establishment of protein localization to organelle (GO:0072594)*	269	25	12.02	+	2.08	0.00117	0.0241
protein modification by small protein conjugation (GO:0032446)	673	62	30.06	+	2.06	4.11e-07	2.19e-05
cation homeostasis (GO:0055080)	274	25	12.24	+	2.04	0.00137	0.0276
regulation of post-embryonic development (GO:0048580)	379	34	16.93	+	2.01	0.000307	0.00752
ion transport (GO:0006811)	736	66	32.88	+	2.01	4.85e-07	2.52e-05
defense response (GO:0006952)	1417	127	63.3	+	2.01	1.36e-12	2.38e-10
protein modification by small protein conjugation or removal (GO:0070647)	748	67	33.41	+	2.01	3.79e-07	2.09e-05
cellular response to stimulus (GO:0051716)	2762	247	123.37	+	2	1.71e-24	9.28e-22
polysaccharide metabolic process (GO:0005976)	437	39	19.52	+	2	0.000128	0.00349
protein ubiquitination (GO:0016567)	641	57	28.63	+	1.99	3.95e-06	0.000172
ion homeostasis (GO:0050801)	320	28	14.29	+	1.96	0.00184	0.0348
negative regulation of biological process (GO:0048519)	1065	93	47.57	+	1.95	5.03e-09	4e-07
intracellular transport (GO:0046907)	710	62	31.71	+	1.95	2.11e-06	9.82e-05
response to biotic stimulus (GO:0009607)	1311	113	58.56	+	1.93	2.47e-10	2.83e-08
organic substance transport (GO:0071702)	1265	109	56.51	+	1.93	4.81e-10	5.03e-08
transport (GO:0006810)	2293	197	102.42	+	1.92	1.73e-17	5.17e-15
chemical homeostasis (GO:0048878)	432	37	19.3	+	1.92	0.000464	0.011
intracellular protein transport (GO:0006886)	584	50	26.09	+	1.92	3.76e-05	0.00123
response to external biotic stimulus (GO:0043207)	1298	111	57.98	+	1.91	5.02e-10	5.16e-08
response to other organism (GO:0051707)	1298	111	57.98	+	1.91	5.02e-10	5.07e-08
homeostatic process (GO:0042592)	620	53	27.69	+	1.91	2.67e-05	0.000911
response to stimulus (GO:0050896)	5954	505	265.96	+	1.9	2.39e-50	7.13e-47
establishment of localization (GO:0051234)	2339	198	104.48	+	1.9	5.25e-17	1.49e-14
regulation of hormone levels (GO:0010817)	390	33	17.42	+	1.89	0.000942	0.0204
cell morphogenesis (GO:0000902)*	355	30	15.86	+	1.89	0.00202	0.0377
cellular response to oxygen-containing compound (GO:1901701)	604	51	26.98	+	1.89	4.99e-05	0.00159
regulation of multicellular organismal development (GO:2000026)	533	45	23.81	+	1.89	0.000153	0.00409
tissue development (GO:0009888)	581	49	25.95	+	1.89	5.8e-05	0.00177
carbohydrate metabolic process (GO:0005975)	996	83	44.49	+	1.87	3.06e-07	1.72e-05
amide transport (GO:0042886)	821	68	36.67	+	1.85	4.27e-06	0.000182
nitrogen compound transport (GO:0071705)	1039	86	46.41	+	1.85	2.35e-07	1.35e-05
cell wall organization (GO:0071555)	533	44	23.81	+	1.85	0.000235	0.0061
regulation of multicellular organismal process (GO:0051239)	583	48	26.04	+	1.84	0.000132	0.00357
regulation of biological quality (GO:0065008)	1229	101	54.9	+	1.84	2.09e-08	1.48e-06
localization (GO:0051179)	2487	204	111.09	+	1.84	3.63e-16	8.65e-14
small molecule biosynthetic process (GO:0044283)	672	55	30.02	+	1.83	5.41e-05	0.00169
signal transduction (GO:0007165)	1628	132	72.72	+	1.82	2.54e-10	2.86e-08
establishment of protein localization (GO:0045184)	802	65	35.82	+	1.81	1.18e-05	0.000446
defense response to other organism (GO:0098542)	1039	84	46.41	+	1.81	7.79e-07	3.84e-05
peptide transport (GO:0015833)	805	65	35.96	+	1.81	1.72e-05	0.000606
protein transport (GO:0015031)	793	64	35.42	+	1.81	1.57e-05	0.00056
signaling (GO:0023052)	1662	134	74.24	+	1.8	2.55e-10	2.82e-08
cell wall organization or biogenesis (GO:0071554)	670	54	29.93	+	1.8	8.04e-05	0.00235
embryo development (GO:0009790)	559	45	24.97	+	1.8	0.00033	0.008
regulation of developmental process (GO:0050793)	747	60	33.37	+	1.8	4.1e-05	0.00133
negative regulation of cellular process (GO:0048523)	711	57	31.76	+	1.79	5.95e-05	0.00181
cation transport (GO:0006812)	437	35	19.52	+	1.79	0.00175	0.0334
embryo development ending in seed dormancy (GO:0009793)	537	43	23.99	+	1.79	0.000545	0.0126
fruit development (GO:0010154)	739	59	33.01	+	1.79	5.5e-05	0.00171
seed development (GO:0048316)	706	56	31.54	+	1.78	8.48e-05	0.00244
response to external stimulus (GO:0009605)	1724	136	77.01	+	1.77	7.35e-10	6.85e-08
external encapsulating structure organization (GO:0045229)	571	45	25.51	+	1.76	0.000548	0.0127
positive regulation of biological process (GO:0048518)	1302	102	58.16	+	1.75	1.56e-07	9.52e-06
cell communication (GO:0007154)	1906	147	85.14	+	1.73	7.03e-10	6.65e-08
positive regulation of cellular process (GO:0048522)	1030	79	46.01	+	1.72	9.72e-06	0.000369
organic acid biosynthetic process (GO:0016053)*	497	38	22.2	+	1.71	0.00234	0.0422
carboxylic acid biosynthetic process (GO:0046394)*	497	38	22.2	+	1.71	0.00234	0.0421
small molecule metabolic process (GO:0044281)	1602	122	71.56	+	1.7	3.78e-08	2.53e-06
cellular protein localization (GO:0034613)*	672	51	30.02	+	1.7	0.000518	0.0121
negative regulation of metabolic process (GO:0009892)	636	48	28.41	+	1.69	0.000772	0.017
multi-organism process (GO:0051704)	1802	136	80.49	+	1.69	9.65e-09	7.19e-07
protein localization (GO:0008104)	889	67	39.71	+	1.69	8.42e-05	0.00244
reproductive structure development (GO:0048608)	1236	93	55.21	+	1.68	2.91e-06	0.000133
carboxylic acid metabolic process (GO:0019752)	931	70	41.59	+	1.68	6.18e-05	0.00187
reproductive system development (GO:0061458)	1238	93	55.3	+	1.68	3.97e-06	0.000171
regulation of biological process (GO:0050789)	5229	391	233.57	+	1.67	1.79e-25	1.07e-22
oxoacid metabolic process (GO:0043436)	1058	79	47.26	+	1.67	2.47e-05	0.000845
cellular component organization (GO:0016043)	2758	205	123.2	+	1.66	2.53e-12	4.19e-10
biological regulation (GO:0065007)	5947	441	265.64	+	1.66	9.33e-29	7.95e-26
cellular localization (GO:0051641)	917	68	40.96	+	1.66	0.000109	0.00304
post-embryonic development (GO:0009791)	1497	111	66.87	+	1.66	6.32e-07	3.17e-05
organic acid metabolic process (GO:0006082)	1067	79	47.66	+	1.66	3.66e-05	0.00121
organelle organization (GO:0006996)	1613	119	72.05	+	1.65	3.07e-07	1.71e-05
regulation of cellular process (GO:0050794)	4556	334	203.51	+	1.64	7.85e-20	2.93e-17
catabolic process (GO:0009056)	1812	132	80.94	+	1.63	1.1e-07	6.82e-06
cellular macromolecule localization (GO:0070727)*	707	51	31.58	+	1.61	0.0014	0.0279
macromolecule localization (GO:0033036)	1123	81	50.16	+	1.61	5.73e-05	0.00177
regulation of cellular biosynthetic process (GO:0031326)	2349	169	104.93	+	1.61	3.33e-09	2.72e-07
regulation of metabolic process (GO:0019222)	3145	226	140.48	+	1.61	4.12e-12	6.29e-10
regulation of biosynthetic process (GO:0009889)	2383	171	106.44	+	1.61	3.08e-09	2.55e-07
cellular lipid metabolic process (GO:0044255)	697	50	31.13	+	1.61	0.00176	0.0336
developmental process involved in reproduction (GO:0003006)	1457	104	65.08	+	1.6	7.99e-06	0.000314
system development (GO:0048731)	1857	132	82.95	+	1.59	4.98e-07	2.56e-05
cellular component organization or biogenesis (GO:0071840)	3072	217	137.22	+	1.58	4.58e-11	5.68e-09
regulation of gene expression (GO:0010468)	2481	175	110.82	+	1.58	5.98e-09	4.57e-07
anatomical structure development (GO:0048856)	3010	212	134.45	+	1.58	1.06e-10	1.29e-08
regulation of cellular metabolic process (GO:0031323)	2869	202	128.15	+	1.58	3.72e-10	4.03e-08
regulation of nucleobase-containing compound metabolic process (GO:0019219)	2168	152	96.84	+	1.57	1.03e-07	6.46e-06
regulation of cellular macromolecule biosynthetic process (GO:2000112)	2243	157	100.19	+	1.57	6.71e-08	4.4e-06
regulation of RNA metabolic process (GO:0051252)	2106	147	94.07	+	1.56	2.27e-07	1.31e-05
regulation of transcription, DNA-templated (GO:0006355)	2022	141	90.32	+	1.56	4.4e-07	2.32e-05
regulation of nucleic acid-templated transcription (GO:1903506)	2023	141	90.36	+	1.56	4.45e-07	2.33e-05
organonitrogen compound catabolic process (GO:1901565)	904	63	40.38	+	1.56	0.00114	0.0238
cellular catabolic process (GO:0044248)	1435	100	64.1	+	1.56	3.02e-05	0.00102
regulation of RNA biosynthetic process (GO:2001141)	2026	141	90.5	+	1.56	5.85e-07	2.96e-05
regulation of macromolecule biosynthetic process (GO:0010556)	2257	157	100.82	+	1.56	9.78e-08	6.21e-06
organic substance catabolic process (GO:1901575)	1585	110	70.8	+	1.55	1.33e-05	0.000485
protein modification process (GO:0036211)	2407	166	107.52	+	1.54	7.16e-08	4.64e-06
cellular protein modification process (GO:0006464)	2407	166	107.52	+	1.54	7.16e-08	4.59e-06
multicellular organism development (GO:0007275)	2684	184	119.89	+	1.53	1.89e-08	1.36e-06
lipid metabolic process (GO:0006629)	979	67	43.73	+	1.53	0.00103	0.0217
developmental process (GO:0032502)	3175	217	141.82	+	1.53	8.7e-10	7.63e-08
cellular process (GO:0009987)	11599	790	518.11	+	1.52	2.45e-52	1.46e-48
multicellular organismal process (GO:0032501)	2942	199	131.41	+	1.51	1.04e-08	7.63e-07
plant organ development (GO:0099402)	952	64	42.52	+	1.51	0.00201	0.0375
regulation of macromolecule metabolic process (GO:0060255)	2886	194	128.91	+	1.5	3.03e-08	2.05e-06
macromolecule catabolic process (GO:0009057)	975	65	43.55	+	1.49	0.00226	0.0408
reproduction (GO:0000003)	1772	118	79.15	+	1.49	3.56e-05	0.00118
regulation of primary metabolic process (GO:0080090)	2724	181	121.68	+	1.49	2.03e-07	1.18e-05
reproductive process (GO:0022414)	1762	117	78.71	+	1.49	4.39e-05	0.00141
regulation of nitrogen compound metabolic process (GO:0051171)	2643	175	118.06	+	1.48	4e-07	2.19e-05
macromolecule modification (GO:0043412)	2809	178	125.47	+	1.42	4.27e-06	0.000181
oxidation-reduction process (GO:0055114)	1518	96	67.81	+	1.42	0.00119	0.0243
organic substance metabolic process (GO:0071704)	8252	515	368.6	+	1.4	6.62e-18	2.08e-15
cellular macromolecule metabolic process (GO:0044260)	4369	272	195.16	+	1.39	2.13e-08	1.49e-06
metabolic process (GO:0008152)	9610	596	429.26	+	1.39	1.67e-21	7.13e-19
protein metabolic process (GO:0019538)	3692	228	164.92	+	1.38	7.92e-07	3.87e-05
organonitrogen compound metabolic process (GO:1901564)	4790	295	213.96	+	1.38	1.15e-08	8.34e-07
primary metabolic process (GO:0044238)	7558	464	337.6	+	1.37	2.29e-14	4.7e-12
cellular metabolic process (GO:0044237)	7995	490	357.12	+	1.37	2.94e-15	6.73e-13
cellular protein metabolic process (GO:0044267)	3350	202	149.64	+	1.35	2.02e-05	0.000697
macromolecule metabolic process (GO:0043170)	5709	339	255.01	+	1.33	2.74e-08	1.88e-06
nitrogen compound metabolic process (GO:0006807)	6392	376	285.52	+	1.32	7.29e-09	5.5e-07
organic substance biosynthetic process (GO:1901576)*	2672	154	119.35	+	1.29	0.0017	0.0328
biosynthetic process (GO:0009058)	2838	163	126.77	+	1.29	0.00138	0.0277
biological_process (GO:0008150)	23028	1130	1028.62	+	1.1	1.59e-16	3.95e-14
Unclassified (UNCLASSIFIED)	4553	102	203.38	-	0.5	1.59e-16	4.12e-14
modification of morphology or physiology of other organism (GO:0035821)	299	3	13.36	-	0.22	0.00152	0.0297
RNA modification (GO:0009451)*	357	2	15.95	-	0.13	3.49e-05	0.00116
cell killing (GO:0001906)	280	0	12.51	-	< 0.01	8.62e-06	0.000336
disruption of cells of other organism (GO:0044364)	280	0	12.51	-	< 0.01	8.62e-06	0.000334
killing of cells of other organism (GO:0031640)	280	0	12.51	-	< 0.01	8.62e-06	0.000332
