## Supplementary material for "Examining the molecular mechanisms contributing to the success of an invasive species across different ecosystems": Table S8

### Sheet: Root_highMI
Supplemental Table 8: GO biological processes enriched with transcripts displaying higher expression in PSMI root tissue. * indicates processes that were only observed in PSMI root tissue.
GO biological process	Arabidopsis thaliana - REFLIST (27581)	DE Gene Set (744)	DE Gene Set (expected)	Over/Under Represented	Fold Enrichment	Raw p-value	FDR
uracil transport (GO:0015857)	5	3	0.13	+	22.24	0.000916	0.0279
pyrimidine nucleobase transport (GO:0015855)	5	3	0.13	+	22.24	0.000916	0.0277
regulation of response to nutrient levels (GO:0032107)	5	3	0.13	+	22.24	0.000916	0.0276
regulation of response to extracellular stimulus (GO:0032104)*	5	3	0.13	+	22.24	0.000916	0.0274
acidic amino acid transport (GO:0015800)*	8	4	0.22	+	18.54	0.000198	0.00807
error-prone translesion synthesis (GO:0042276)*	6	3	0.16	+	18.54	0.00135	0.036
amino acid import (GO:0043090)*	7	3	0.19	+	15.89	0.00189	0.0479
neutral amino acid transport (GO:0015804)*	11	4	0.3	+	13.48	0.000512	0.0171
phosphate ion homeostasis (GO:0055062)*	17	6	0.46	+	13.08	2.22e-05	0.00132
trivalent inorganic anion homeostasis (GO:0072506)*	17	6	0.46	+	13.08	2.22e-05	0.00131
cellular zinc ion homeostasis (GO:0006882)*	12	4	0.32	+	12.36	0.000668	0.0213
monovalent inorganic anion homeostasis (GO:0055083)*	19	6	0.51	+	11.71	3.72e-05	0.00202
divalent inorganic anion homeostasis (GO:0072505)*	19	6	0.51	+	11.71	3.72e-05	0.002
G protein-coupled receptor signaling pathway (GO:0007186)*	16	5	0.43	+	11.58	0.000177	0.00728
regulation of autophagy (GO:0010506)	14	4	0.38	+	10.59	0.00108	0.0302
potassium ion homeostasis (GO:0055075)*	19	5	0.51	+	9.76	0.000346	0.0129
zinc ion homeostasis (GO:0055069)	17	4	0.46	+	8.72	0.00198	0.05
postreplication repair (GO:0006301)	17	4	0.46	+	8.72	0.00198	0.0498
drug transport (GO:0015893)	51	11	1.38	+	8	5.73e-07	4.95e-05
amino acid transport (GO:0006865)	72	15	1.94	+	7.72	7.75e-09	1.18e-06
regulation of alternative mRNA splicing, via spliceosome (GO:0000381)	34	7	0.92	+	7.63	8.66e-05	0.00388
regulation of RNA splicing (GO:0043484)	46	9	1.24	+	7.25	1.22e-05	0.000802
cellular response to nitrogen starvation (GO:0006995)*	36	7	0.97	+	7.21	0.000119	0.00509
positive regulation of supramolecular fiber organization (GO:1902905)*	31	6	0.84	+	7.18	0.000373	0.0134
positive regulation of cytoskeleton organization (GO:0051495)*	31	6	0.84	+	7.18	0.000373	0.0133
regulation of mRNA splicing, via spliceosome (GO:0048024)	42	8	1.13	+	7.06	4.42e-05	0.00225
anion homeostasis (GO:0055081)*	42	8	1.13	+	7.06	4.42e-05	0.00223
positive regulation of flower development (GO:0009911)*	42	8	1.13	+	7.06	4.42e-05	0.00221
amino acid transmembrane transport (GO:0003333)	56	10	1.51	+	6.62	8.23e-06	0.000571
positive regulation of reproductive process (GO:2000243)	62	11	1.67	+	6.58	3.09e-06	0.000239
response to nitrate (GO:0010167)*	36	6	0.97	+	6.18	0.000754	0.0234
cellular response to nitrogen levels (GO:0043562)*	44	7	1.19	+	5.9	0.000355	0.0132
mRNA cis splicing, via spliceosome (GO:0045292)	38	6	1.03	+	5.85	0.000971	0.0288
nitrate assimilation (GO:0042128)*	38	6	1.03	+	5.85	0.000971	0.0287
nitrate metabolic process (GO:0042126)*	38	6	1.03	+	5.85	0.000971	0.0285
regulation of mRNA processing (GO:0050684)	52	8	1.4	+	5.7	0.000167	0.00692
trichome morphogenesis (GO:0010090)	61	9	1.65	+	5.47	8.82e-05	0.00392
reactive nitrogen species metabolic process (GO:2001057)*	41	6	1.11	+	5.43	0.00138	0.0366
nitrogen cycle metabolic process (GO:0071941)*	42	6	1.13	+	5.3	0.00154	0.0399
negative regulation of flower development (GO:0009910)*	50	7	1.35	+	5.19	0.000709	0.0224
organic acid transport (GO:0015849)	129	18	3.48	+	5.17	6.63e-08	8.24e-06
carboxylic acid transport (GO:0046942)	129	18	3.48	+	5.17	6.63e-08	8.07e-06
import into cell (GO:0098657)	80	11	2.16	+	5.1	2.68e-05	0.00152
cellular response to phosphate starvation (GO:0016036)	74	10	2	+	5.01	7.05e-05	0.00331
carboxylic acid transmembrane transport (GO:1905039)	82	11	2.21	+	4.97	3.29e-05	0.00183
organic acid transmembrane transport (GO:1903825)	82	11	2.21	+	4.97	3.29e-05	0.00182
endocytosis (GO:0006897)	60	8	1.62	+	4.94	0.000402	0.014
regulation of supramolecular fiber organization (GO:1902903)	53	7	1.43	+	4.9	0.000967	0.0288
cellular response to starvation (GO:0009267)	147	19	3.97	+	4.79	8.6e-08	9.67e-06
regulation of mRNA metabolic process (GO:1903311)	64	8	1.73	+	4.63	0.000594	0.0192
multi-organism cellular process (GO:0044764)	100	12	2.7	+	4.45	3.96e-05	0.00209
cellular response to nutrient levels (GO:0031669)	175	21	4.72	+	4.45	5.78e-08	7.65e-06
organic anion transport (GO:0015711)	177	21	4.77	+	4.4	6.89e-08	8.05e-06
response to starvation (GO:0042594)	179	21	4.83	+	4.35	8.19e-08	9.39e-06
positive regulation of organelle organization (GO:0010638)*	79	9	2.13	+	4.22	0.00051	0.0172
cellular response to extracellular stimulus (GO:0031668)	211	24	5.69	+	4.22	1.7e-08	2.53e-06
plant epidermis morphogenesis (GO:0090626)*	88	10	2.37	+	4.21	0.000258	0.0102
cellular transition metal ion homeostasis (GO:0046916)	71	8	1.92	+	4.18	0.0011	0.0306
response to nutrient levels (GO:0031667)	231	26	6.23	+	4.17	5.27e-09	8.5e-07
positive regulation of post-embryonic development (GO:0048582)	89	10	2.4	+	4.17	0.00028	0.0108
trichome differentiation (GO:0010026)	81	9	2.18	+	4.12	0.000602	0.0194
cellular response to external stimulus (GO:0071496)	217	24	5.85	+	4.1	2.76e-08	3.83e-06
plant-type hypersensitive response (GO:0009626)	73	8	1.97	+	4.06	0.0013	0.0355
anion transport (GO:0006820)	294	32	7.93	+	4.03	1.98e-10	5.13e-08
response to extracellular stimulus (GO:0009991)	268	29	7.23	+	4.01	1.58e-09	3.15e-07
host programmed cell death induced by symbiont (GO:0034050)	74	8	2	+	4.01	0.00141	0.0369
monovalent inorganic cation homeostasis (GO:0055067)*	76	8	2.05	+	3.9	0.00164	0.0421
regulation of flower development (GO:0009909)	163	17	4.4	+	3.87	5.91e-06	0.000425
positive regulation of cellular component organization (GO:0051130)*	97	10	2.62	+	3.82	0.000523	0.0174
inorganic anion transport (GO:0015698)*	109	11	2.94	+	3.74	0.000331	0.0126
actin filament-based process (GO:0030029)	110	11	2.97	+	3.71	0.000356	0.0131
detection of stimulus (GO:0051606)*	92	9	2.48	+	3.63	0.00138	0.0367
ion homeostasis (GO:0050801)	320	30	8.63	+	3.48	1.72e-08	2.51e-06
anion transmembrane transport (GO:0098656)	129	12	3.48	+	3.45	0.000359	0.013
cellular ion homeostasis (GO:0006873)	175	16	4.72	+	3.39	4.85e-05	0.00241
cellular metal ion homeostasis (GO:0006875)*	137	12	3.7	+	3.25	0.000591	0.0194
inorganic ion homeostasis (GO:0098771)	288	25	7.77	+	3.22	9.87e-07	8.29e-05
metal ion homeostasis (GO:0055065)	222	19	5.99	+	3.17	2.31e-05	0.00134
positive regulation of developmental process (GO:0051094)	129	11	3.48	+	3.16	0.00121	0.0332
cellular cation homeostasis (GO:0030003)	165	14	4.45	+	3.15	0.000289	0.011
response to carbohydrate (GO:0009743)	147	12	3.97	+	3.03	0.00105	0.0296
regulation of shoot system development (GO:0048831)	250	20	6.74	+	2.97	3.48e-05	0.0019
cellular chemical homeostasis (GO:0055082)	201	16	5.42	+	2.95	0.000216	0.00871
auxin-activated signaling pathway (GO:0009734)	191	15	5.15	+	2.91	0.000385	0.0136
cation homeostasis (GO:0055080)	274	21	7.39	+	2.84	4.01e-05	0.0021
chemical homeostasis (GO:0048878)	432	33	11.65	+	2.83	3.01e-07	2.76e-05
cellular response to auxin stimulus (GO:0071365)	210	16	5.66	+	2.82	0.000341	0.0129
cellular response to environmental stimulus (GO:0104004)	211	16	5.69	+	2.81	0.000358	0.0131
cellular response to abiotic stimulus (GO:0071214)	211	16	5.69	+	2.81	0.000358	0.013
response to nitrogen compound (GO:1901698)	295	21	7.96	+	2.64	0.000107	0.00462
ion transmembrane transport (GO:0034220)	352	25	9.5	+	2.63	2.54e-05	0.00146
flower development (GO:0009908)	437	31	11.79	+	2.63	2.89e-06	0.000227
reproductive shoot system development (GO:0090567)	452	32	12.19	+	2.62	2.09e-06	0.000168
response to toxic substance (GO:0009636)	198	14	5.34	+	2.62	0.00153	0.0396
ion transport (GO:0006811)	736	52	19.85	+	2.62	2.04e-09	3.92e-07
root development (GO:0048364)	473	33	12.76	+	2.59	3.2e-06	0.000245
root system development (GO:0022622)	475	33	12.81	+	2.58	3.31e-06	0.000247
cellular response to abscisic acid stimulus (GO:0071215)	217	15	5.85	+	2.56	0.0013	0.0355
cellular response to alcohol (GO:0097306)	217	15	5.85	+	2.56	0.0013	0.0353
regulation of reproductive process (GO:2000241)	362	25	9.76	+	2.56	3.91e-05	0.00208
transmembrane transport (GO:0055085)	810	54	21.85	+	2.47	6.48e-09	1.02e-06
leaf development (GO:0048366)*	323	21	8.71	+	2.41	0.00044	0.0152
nitrogen compound transport (GO:0071705)	1039	67	28.03	+	2.39	2.69e-10	6.17e-08
protein modification by small protein conjugation or removal (GO:0070647)	748	48	20.18	+	2.38	1.12e-07	1.13e-05
shoot system development (GO:0048367)*	791	50	21.34	+	2.34	1.25e-07	1.22e-05
response to metal ion (GO:0010038)	460	29	12.41	+	2.34	7.51e-05	0.00342
phyllome development (GO:0048827)	479	30	12.92	+	2.32	5.61e-05	0.00272
protein modification by small protein conjugation (GO:0032446)	673	42	18.15	+	2.31	1.36e-06	0.000112
response to osmotic stress (GO:0006970)	546	34	14.73	+	2.31	1.64e-05	0.00103
innate immune response (GO:0045087)	322	20	8.69	+	2.3	0.000902	0.0276
immune response (GO:0006955)	326	20	8.79	+	2.27	0.00101	0.0295
homeostatic process (GO:0042592)	620	38	16.72	+	2.27	9.69e-06	0.000649
cellular carbohydrate metabolic process (GO:0044262)	408	25	11.01	+	2.27	0.000345	0.0129
protein ubiquitination (GO:0016567)	641	39	17.29	+	2.26	7.48e-06	0.000525
regulation of post-embryonic development (GO:0048580)	379	23	10.22	+	2.25	0.000705	0.0224
reproductive structure development (GO:0048608)	1236	75	33.34	+	2.25	2.66e-10	6.34e-08
reproductive system development (GO:0061458)	1238	75	33.4	+	2.25	2.82e-10	6.22e-08
post-embryonic development (GO:0009791)	1497	90	40.38	+	2.23	6.79e-12	2.25e-09
organic substance transport (GO:0071702)	1265	76	34.12	+	2.23	3.73e-10	7.66e-08
response to drug (GO:0042493)	504	30	13.6	+	2.21	0.000101	0.00447
mRNA processing (GO:0006397)*	404	24	10.9	+	2.2	0.000592	0.0193
response to inorganic substance (GO:0010035)	911	54	24.57	+	2.2	2.94e-07	2.74e-05
response to abscisic acid (GO:0009737)	559	33	15.08	+	2.19	6.67e-05	0.00318
response to alcohol (GO:0097305)	563	33	15.19	+	2.17	7.18e-05	0.00332
tissue development (GO:0009888)	581	34	15.67	+	2.17	5.46e-05	0.00267
regulation of multicellular organismal development (GO:2000026)	533	31	14.38	+	2.16	0.000141	0.00586
plant organ development (GO:0099402)	952	55	25.68	+	2.14	3.43e-07	3.06e-05
response to auxin (GO:0009733)	399	23	10.76	+	2.14	0.00103	0.0297
response to salt stress (GO:0009651)	469	27	12.65	+	2.13	0.000509	0.0173
response to chemical (GO:0042221)	2858	164	77.09	+	2.13	8.61e-20	1.71e-16
cation transport (GO:0006812)	437	25	11.79	+	2.12	0.000981	0.0287
system development (GO:0048731)	1857	106	50.09	+	2.12	1.38e-12	5.14e-10
fruit development (GO:0010154)	739	42	19.93	+	2.11	1.26e-05	0.000814
seed development (GO:0048316)	706	40	19.04	+	2.1	2.24e-05	0.00131
response to oxygen-containing compound (GO:1901700)	1584	89	42.73	+	2.08	2.36e-10	5.87e-08
cellular response to acid chemical (GO:0071229)	445	25	12	+	2.08	0.00108	0.0301
transport (GO:0006810)	2293	128	61.85	+	2.07	1.98e-14	1.18e-11
reproductive process (GO:0022414)	1762	98	47.53	+	2.06	5.13e-11	1.53e-08
developmental process involved in reproduction (GO:0003006)	1457	81	39.3	+	2.06	3.13e-09	5.34e-07
reproduction (GO:0000003)	1772	98	47.8	+	2.05	5.96e-11	1.69e-08
response to acid chemical (GO:0001101)	1195	66	32.24	+	2.05	1.13e-07	1.12e-05
establishment of localization (GO:0051234)	2339	129	63.09	+	2.04	3.47e-14	1.72e-11
response to light stimulus (GO:0009416)	691	38	18.64	+	2.04	8.09e-05	0.00366
regulation of multicellular organismal process (GO:0051239)	583	32	15.73	+	2.03	0.000283	0.0109
cellular response to oxygen-containing compound (GO:1901701)	604	33	16.29	+	2.03	0.00023	0.0092
cellular response to organic substance (GO:0071310)	971	53	26.19	+	2.02	3.29e-06	0.000248
response to radiation (GO:0009314)	715	39	19.29	+	2.02	6.76e-05	0.0032
localization (GO:0051179)	2487	135	67.09	+	2.01	2.35e-14	1.27e-11
cellular response to endogenous stimulus (GO:0071495)	866	47	23.36	+	2.01	1.26e-05	0.000807
response to abiotic stimulus (GO:0009628)	2087	113	56.3	+	2.01	5.01e-12	1.76e-09
mRNA metabolic process (GO:0016071)	502	27	13.54	+	1.99	0.00131	0.0353
amide transport (GO:0042886)	821	44	22.15	+	1.99	3.26e-05	0.00184
anatomical structure development (GO:0048856)	3010	161	81.2	+	1.98	1.3e-16	1.94e-13
cofactor metabolic process (GO:0051186)*	487	26	13.14	+	1.98	0.00181	0.046
response to lipid (GO:0033993)	768	41	20.72	+	1.98	7.38e-05	0.00338
multicellular organism development (GO:0007275)	2684	143	72.4	+	1.98	1.5e-14	1.12e-11
cellular response to chemical stimulus (GO:0070887)	1354	72	36.52	+	1.97	1.43e-07	1.35e-05
cellular response to hormone stimulus (GO:0032870)	847	45	22.85	+	1.97	4.03e-05	0.00209
response to organic substance (GO:0010033)	1885	100	50.85	+	1.97	3.42e-10	7.29e-08
organophosphate metabolic process (GO:0019637)*	547	29	14.76	+	1.97	0.000871	0.0269
response to endogenous stimulus (GO:0009719)	1563	82	42.16	+	1.94	2.73e-08	3.87e-06
hormone-mediated signaling pathway (GO:0009755)	765	40	20.64	+	1.94	0.000123	0.00524
cellular catabolic process (GO:0044248)	1435	75	38.71	+	1.94	1.29e-07	1.24e-05
peptide transport (GO:0015833)	805	42	21.71	+	1.93	0.000107	0.00465
embryo development ending in seed dormancy (GO:0009793)	537	28	14.49	+	1.93	0.00131	0.0352
embryo development (GO:0009790)	559	29	15.08	+	1.92	0.00149	0.0389
response to hormone (GO:0009725)	1545	80	41.68	+	1.92	6.21e-08	8.05e-06
multicellular organismal process (GO:0032501)	2942	152	79.36	+	1.92	1.68e-14	1.12e-11
developmental process (GO:0032502)	3175	164	85.65	+	1.91	1.13e-15	1.12e-12
cell communication (GO:0007154)	1906	98	51.41	+	1.91	2.71e-09	4.9e-07
cellular response to stress (GO:0033554)	1115	57	30.08	+	1.9	9.08e-06	0.000622
cellular response to stimulus (GO:0051716)	2762	140	74.51	+	1.88	9.66e-13	4.12e-10
response to external stimulus (GO:0009605)	1724	87	46.51	+	1.87	4.95e-08	6.7e-06
protein transport (GO:0015031)	793	40	21.39	+	1.87	0.000254	0.0101
cellular macromolecule catabolic process (GO:0044265)*	736	37	19.85	+	1.86	0.000531	0.0176
response to stimulus (GO:0050896)	5954	297	160.61	+	1.85	1.4e-28	8.37e-25
establishment of protein localization (GO:0045184)	802	40	21.63	+	1.85	0.000392	0.0137
catabolic process (GO:0009056)	1812	90	48.88	+	1.84	6.39e-08	8.11e-06
regulation of biological quality (GO:0065008)	1229	61	33.15	+	1.84	1.02e-05	0.000677
anatomical structure morphogenesis (GO:0009653)	848	42	22.87	+	1.84	0.000262	0.0103
organonitrogen compound catabolic process (GO:1901565)	904	44	24.39	+	1.8	0.000271	0.0105
positive regulation of cellular process (GO:0048522)	1030	50	27.78	+	1.8	0.000131	0.00548
positive regulation of biological process (GO:0048518)	1302	63	35.12	+	1.79	1.74e-05	0.00107
macromolecule catabolic process (GO:0009057)	975	47	26.3	+	1.79	0.000206	0.00836
protein localization (GO:0008104)	889	41	23.98	+	1.71	0.00159	0.0409
organic substance catabolic process (GO:1901575)	1585	73	42.76	+	1.71	1.65e-05	0.00102
protein modification process (GO:0036211)	2407	110	64.93	+	1.69	1.01e-07	1.07e-05
cellular protein modification process (GO:0006464)	2407	110	64.93	+	1.69	1.01e-07	1.05e-05
signal transduction (GO:0007165)*	1628	74	43.92	+	1.69	2.12e-05	0.00128
oxoacid metabolic process (GO:0043436)	1058	48	28.54	+	1.68	0.000722	0.0227
organic acid metabolic process (GO:0006082)	1067	48	28.78	+	1.67	0.00106	0.0297
signaling (GO:0023052)	1662	74	44.83	+	1.65	4.94e-05	0.00243
regulation of nucleobase-containing compound metabolic process (GO:0019219)	2168	96	58.48	+	1.64	3.76e-06	0.000277
organelle organization (GO:0006996)	1613	71	43.51	+	1.63	0.000106	0.00463
response to stress (GO:0006950)	3464	152	93.44	+	1.63	2.79e-09	4.89e-07
cellular component organization (GO:0016043)	2758	120	74.4	+	1.61	3.81e-07	3.34e-05
regulation of biological process (GO:0050789)	5229	227	141.05	+	1.61	9.02e-14	4.14e-11
biological regulation (GO:0065007)	5947	258	160.42	+	1.61	6.9e-16	8.23e-13
regulation of cellular process (GO:0050794)	4556	197	122.9	+	1.6	1.37e-11	4.29e-09
regulation of cellular metabolic process (GO:0031323)	2869	124	77.39	+	1.6	3.19e-07	2.88e-05
regulation of RNA metabolic process (GO:0051252)	2106	91	56.81	+	1.6	1.49e-05	0.000943
regulation of metabolic process (GO:0019222)	3145	135	84.84	+	1.59	1.05e-07	1.08e-05
multi-organism process (GO:0051704)	1802	77	48.61	+	1.58	0.000127	0.00539
macromolecule modification (GO:0043412)	2809	117	75.77	+	1.54	4.15e-06	0.000302
regulation of primary metabolic process (GO:0080090)	2724	113	73.48	+	1.54	7.48e-06	0.000531
cellular component organization or biogenesis (GO:0071840)	3072	127	82.87	+	1.53	1.8e-06	0.000147
regulation of macromolecule metabolic process (GO:0060255)	2886	118	77.85	+	1.52	9.52e-06	0.000645
regulation of gene expression (GO:0010468)	2481	101	66.93	+	1.51	5.77e-05	0.00277
small molecule metabolic process (GO:0044281)	1602	65	43.21	+	1.5	0.00152	0.0395
regulation of nitrogen compound metabolic process (GO:0051171)	2643	107	71.3	+	1.5	4.15e-05	0.00213
regulation of RNA biosynthetic process (GO:2001141)	2026	82	54.65	+	1.5	0.000377	0.0134
regulation of transcription, DNA-templated (GO:0006355)	2022	81	54.54	+	1.49	0.000499	0.017
regulation of nucleic acid-templated transcription (GO:1903506)	2023	81	54.57	+	1.48	0.000634	0.0203
phosphorus metabolic process (GO:0006793)	1957	78	52.79	+	1.48	0.000885	0.0272
phosphate-containing compound metabolic process (GO:0006796)	1912	76	51.58	+	1.47	0.00102	0.0295
cellular process (GO:0009987)	11599	460	312.88	+	1.47	1.19e-26	3.55e-23
organonitrogen compound metabolic process (GO:1901564)	4790	189	129.21	+	1.46	6.82e-08	8.14e-06
regulation of macromolecule biosynthetic process (GO:0010556)	2257	89	60.88	+	1.46	0.000438	0.0152
regulation of cellular macromolecule biosynthetic process (GO:2000112)	2243	88	60.51	+	1.45	0.000546	0.018
regulation of biosynthetic process (GO:0009889)	2383	93	64.28	+	1.45	0.000467	0.016
cellular metabolic process (GO:0044237)	7995	308	215.67	+	1.43	1.22e-12	4.84e-10
protein metabolic process (GO:0019538)*	3692	142	99.59	+	1.43	2.12e-05	0.00129
cellular macromolecule metabolic process (GO:0044260)	4369	168	117.85	+	1.43	2.26e-06	0.00018
regulation of cellular biosynthetic process (GO:0031326)	2349	90	63.36	+	1.42	0.00113	0.0311
cellular protein metabolic process (GO:0044267)	3350	128	90.37	+	1.42	7.08e-05	0.0033
nitrogen compound metabolic process (GO:0006807)	6392	244	172.42	+	1.42	3.62e-09	6e-07
metabolic process (GO:0008152)	9610	365	259.23	+	1.41	4.82e-15	4.1e-12
organic substance metabolic process (GO:0071704)	8252	308	222.6	+	1.38	5.98e-11	1.62e-08
organic cyclic compound metabolic process (GO:1901360)	2664	99	71.86	+	1.38	0.00139	0.0366
macromolecule metabolic process (GO:0043170)	5709	212	154	+	1.38	7.32e-07	6.24e-05
primary metabolic process (GO:0044238)	7558	280	203.88	+	1.37	2.46e-09	4.58e-07
biological_process (GO:0008150)	23028	673	621.18	+	1.08	8.62e-08	9.52e-06
Unclassified (UNCLASSIFIED)	4553	71	122.82	-	0.58	8.62e-08	9.34e-06
cell killing (GO:0001906)	280	0	7.55	-	< 0.01	0.00104	0.0298
disruption of cells of other organism (GO:0044364)	280	0	7.55	-	< 0.01	0.00104	0.0297
killing of cells of other organism (GO:0031640)	280	0	7.55	-	< 0.01	0.00104	0.0295
modification of morphology or physiology of other organism (GO:0035821)	299	0	8.07	-	< 0.01	0.000727	0.0227
