## Supplementary material for "Examining the molecular mechanisms contributing to the success of an invasive species across different ecosystems": Table S9

### Sheet: GO_Shoot_HighWA
Supplemental Table 9: GO biological processes enriched with transcripts displaying higher expression in CHWA stem tissue. * indicates processes that were only observed in CHWA stem tissue.
GO biological process complete	Arabidopsis thaliana - REFLIST (27581)	DE Gene Set (637)	DE Gene Set (expected)	Over/Under Represented	Fold Enrichment	Raw p-value	FDR
protein import into peroxisome matrix, docking (GO:0016560)	4	3	0.09	+	32.47	0.000374	0.0152
protein import into peroxisome matrix (GO:0016558)	10	5	0.23	+	21.65	1.44e-05	0.000996
protein deglycosylation (GO:0006517)*	8	4	0.18	+	21.65	0.00011	0.00534
negative regulation of plant-type hypersensitive response (GO:0034051)	7	3	0.16	+	18.56	0.00122	0.0407
telomere maintenance in response to DNA damage (GO:0043247)*	7	3	0.16	+	18.56	0.00122	0.0404
peroxisomal membrane transport (GO:0015919)	14	5	0.32	+	15.46	5.16e-05	0.0029
protein targeting to peroxisome (GO:0006625)*	16	5	0.37	+	13.53	8.7e-05	0.00443
establishment of protein localization to peroxisome (GO:0072663)	16	5	0.37	+	13.53	8.7e-05	0.0044
protein localization to peroxisome (GO:0072662)	16	5	0.37	+	13.53	8.7e-05	0.00436
peroxisomal transport (GO:0043574)	17	5	0.39	+	12.73	0.000111	0.00531
chaperone-mediated protein folding (GO:0061077)	62	14	1.43	+	9.78	1.47e-09	2.92e-07
chaperone cofactor-dependent protein refolding (GO:0051085)	47	10	1.09	+	9.21	5.32e-07	5.88e-05
'de novo' posttranslational protein folding (GO:0051084)	47	10	1.09	+	9.21	5.32e-07	5.77e-05
peroxisome organization (GO:0007031)	36	7	0.83	+	8.42	4.6e-05	0.00264
'de novo' protein folding (GO:0006458)	57	11	1.32	+	8.36	3.4e-07	3.97e-05
negative regulation of programmed cell death (GO:0043069)	26	5	0.6	+	8.33	0.000603	0.0226
negative regulation of cell death (GO:0060548)	33	6	0.76	+	7.87	0.000224	0.01
protein refolding (GO:0042026)	50	9	1.15	+	7.79	6.61e-06	0.000533
protein complex oligomerization (GO:0051259)	46	8	1.06	+	7.53	2.69e-05	0.00172
regulation of cellular pH (GO:0030641)	29	5	0.67	+	7.47	0.000934	0.0328
regulation of intracellular pH (GO:0051453)	29	5	0.67	+	7.47	0.000934	0.0326
regulation of response to DNA damage stimulus (GO:2001020)*	42	7	0.97	+	7.22	0.000109	0.00533
heat acclimation (GO:0010286)	49	8	1.13	+	7.07	4.02e-05	0.00238
regulation of DNA repair (GO:0006282)*	31	5	0.72	+	6.98	0.00122	0.0408
response to heat (GO:0009408)	216	34	4.99	+	6.82	5.09e-17	3.8e-14
cellular response to unfolded protein (GO:0034620)	51	8	1.18	+	6.79	5.19e-05	0.00289
response to unfolded protein (GO:0006986)	51	8	1.18	+	6.79	5.19e-05	0.00287
cellular response to heat (GO:0034605)	66	10	1.52	+	6.56	8.01e-06	0.00062
regulation of programmed cell death (GO:0043067)	62	9	1.43	+	6.29	3.08e-05	0.00191
protein folding (GO:0006457)	173	25	4	+	6.26	3.91e-12	1.23e-09
regulation of cellular response to stress (GO:0080135)	84	12	1.94	+	6.19	1.75e-06	0.000161
response to high light intensity (GO:0009644)	63	9	1.46	+	6.19	3.45e-05	0.00206
response to sucrose (GO:0009744)*	66	9	1.52	+	5.9	4.8e-05	0.00272
response to reactive oxygen species (GO:0000302)	155	21	3.58	+	5.87	5.96e-10	1.37e-07
response to disaccharide (GO:0034285)*	68	9	1.57	+	5.73	5.92e-05	0.00318
potassium ion transmembrane transport (GO:0071805)	46	6	1.06	+	5.65	0.00109	0.0369
regulation of cell death (GO:0010941)	79	10	1.82	+	5.48	3.28e-05	0.002
response to topologically incorrect protein (GO:0035966)	76	9	1.76	+	5.13	0.000129	0.00605
cellular response to topologically incorrect protein (GO:0035967)	70	8	1.62	+	4.95	0.000377	0.0152
intracellular protein transmembrane transport (GO:0065002)	90	10	2.08	+	4.81	8.95e-05	0.00445
protein transmembrane transport (GO:0071806)	92	10	2.12	+	4.71	0.000106	0.00522
alcohol biosynthetic process (GO:0046165)	66	7	1.52	+	4.59	0.0013	0.0414
regulation of stomatal movement (GO:0010119)*	86	9	1.99	+	4.53	0.000301	0.0126
actin filament organization (GO:0007015)	79	8	1.82	+	4.38	0.000788	0.0283
actin cytoskeleton organization (GO:0030036)	91	9	2.1	+	4.28	0.000441	0.0173
response to temperature stimulus (GO:0009266)	590	58	13.63	+	4.26	4.51e-19	4.48e-16
protein dephosphorylation (GO:0006470)	138	13	3.19	+	4.08	4.07e-05	0.00238
actin filament-based process (GO:0030029)	110	10	2.54	+	3.94	0.000402	0.0161
cell death (GO:0008219)	127	11	2.93	+	3.75	0.000308	0.0126
supramolecular fiber organization (GO:0097435)	132	11	3.05	+	3.61	0.000418	0.0165
response to light intensity (GO:0009642)	145	12	3.35	+	3.58	0.000246	0.0108
response to carbohydrate (GO:0009743)	147	12	3.4	+	3.53	0.000277	0.012
response to water deprivation (GO:0009414)	345	27	7.97	+	3.39	1.25e-07	1.59e-05
protein import (GO:0017038)	141	11	3.26	+	3.38	0.000699	0.0256
response to water (GO:0009415)	353	27	8.15	+	3.31	1.92e-07	2.34e-05
alcohol metabolic process (GO:0006066)	133	10	3.07	+	3.26	0.00156	0.049
membrane organization (GO:0061024)	241	18	5.57	+	3.23	2.77e-05	0.00176
response to oxidative stress (GO:0006979)	447	33	10.32	+	3.2	1.88e-08	3.11e-06
response to osmotic stress (GO:0006970)	546	40	12.61	+	3.17	7.03e-10	1.55e-07
glycoprotein metabolic process (GO:0009100)	153	11	3.53	+	3.11	0.0013	0.0413
regulation of response to stress (GO:0080134)	384	27	8.87	+	3.04	8.93e-07	8.88e-05
response to cold (GO:0009409)	400	28	9.24	+	3.03	6.11e-07	6.5e-05
cellular chemical homeostasis (GO:0055082)	201	14	4.64	+	3.02	0.000409	0.0162
negative regulation of transcription, DNA-templated (GO:0045892)	260	18	6	+	3	6.97e-05	0.00371
negative regulation of RNA biosynthetic process (GO:1902679)	262	18	6.05	+	2.97	7.64e-05	0.00403
negative regulation of nucleic acid-templated transcription (GO:1903507)	262	18	6.05	+	2.97	7.64e-05	0.004
chloroplast organization (GO:0009658)*	190	13	4.39	+	2.96	0.000759	0.0276
response to salt stress (GO:0009651)	469	32	10.83	+	2.95	1.66e-07	2.06e-05
organic hydroxy compound biosynthetic process (GO:1901617)	176	12	4.06	+	2.95	0.00123	0.0405
negative regulation of RNA metabolic process (GO:0051253)	272	18	6.28	+	2.87	0.000119	0.00568
response to antibiotic (GO:0046677)	289	19	6.67	+	2.85	8.44e-05	0.00438
response to toxic substance (GO:0009636)	198	13	4.57	+	2.84	0.00108	0.0369
plastid organization (GO:0009657)*	260	17	6	+	2.83	0.000208	0.00948
response to oxygen-containing compound (GO:1901700)	1584	103	36.58	+	2.82	2.04e-20	3.04e-17
response to inorganic substance (GO:0010035)	911	59	21.04	+	2.8	6.46e-12	1.83e-09
dephosphorylation (GO:0016311)*	201	13	4.64	+	2.8	0.00123	0.0403
regulation of defense response (GO:0031347)	263	17	6.07	+	2.8	0.000236	0.0105
nucleic acid-templated transcription (GO:0097659)	202	13	4.67	+	2.79	0.00128	0.0414
transcription, DNA-templated (GO:0006351)	202	13	4.67	+	2.79	0.00128	0.0411
negative regulation of nucleobase-containing compound metabolic process (GO:0045934)	299	19	6.91	+	2.75	0.000128	0.00606
RNA biosynthetic process (GO:0032774)	207	13	4.78	+	2.72	0.00158	0.0492
response to acid chemical (GO:0001101)	1195	73	27.6	+	2.64	3.84e-13	1.76e-10
negative regulation of cellular macromolecule biosynthetic process (GO:2000113)	319	19	7.37	+	2.58	0.000279	0.012
response to drug (GO:0042493)	504	30	11.64	+	2.58	5.49e-06	0.000449
negative regulation of macromolecule biosynthetic process (GO:0010558)	321	19	7.41	+	2.56	0.0003	0.0127
response to alcohol (GO:0097305)	563	33	13	+	2.54	3.63e-06	0.000318
negative regulation of cellular biosynthetic process (GO:0031327)	342	20	7.9	+	2.53	0.000244	0.0108
response to abiotic stimulus (GO:0009628)	2087	121	48.2	+	2.51	6.31e-20	7.53e-17
cellular homeostasis (GO:0019725)	348	20	8.04	+	2.49	0.000302	0.0126
negative regulation of biosynthetic process (GO:0009890)	348	20	8.04	+	2.49	0.000302	0.0125
response to abscisic acid (GO:0009737)	559	32	12.91	+	2.48	6.95e-06	0.000552
ion transmembrane transport (GO:0034220)	352	20	8.13	+	2.46	0.00054	0.0206
transmembrane transport (GO:0055085)	810	45	18.71	+	2.41	2.16e-07	2.58e-05
negative regulation of nitrogen compound metabolic process (GO:0051172)	396	22	9.15	+	2.41	0.000308	0.0127
negative regulation of cellular metabolic process (GO:0031324)	446	24	10.3	+	2.33	0.000221	0.00998
negative regulation of cellular process (GO:0048523)	711	38	16.42	+	2.31	4.16e-06	0.000355
response to radiation (GO:0009314)	715	38	16.51	+	2.3	4.59e-06	0.00038
response to chemical (GO:0042221)	2858	151	66.01	+	2.29	1.43e-21	2.83e-18
seed development (GO:0048316)	706	37	16.31	+	2.27	7.99e-06	0.000627
cellular response to stress (GO:0033554)	1115	58	25.75	+	2.25	2.83e-08	4.22e-06
fruit development (GO:0010154)	739	38	17.07	+	2.23	1.13e-05	0.000839
regulation of response to stimulus (GO:0048583)	703	36	16.24	+	2.22	2.21e-05	0.00143
response to light stimulus (GO:0009416)	691	35	15.96	+	2.19	3.39e-05	0.00204
response to organic substance (GO:0010033)	1885	95	43.54	+	2.18	2.98e-12	9.86e-10
developmental process involved in reproduction (GO:0003006)	1457	73	33.65	+	2.17	1.57e-09	3.02e-07
tissue development (GO:0009888)	581	29	13.42	+	2.16	0.000248	0.0108
reproductive structure development (GO:0048608)	1236	61	28.55	+	2.14	7.84e-08	1.06e-05
negative regulation of gene expression (GO:0010629)	487	24	11.25	+	2.13	0.000767	0.0277
reproductive system development (GO:0061458)	1238	61	28.59	+	2.13	8.09e-08	1.07e-05
nucleobase-containing compound biosynthetic process (GO:0034654)	467	23	10.79	+	2.13	0.00102	0.0351
negative regulation of biological process (GO:0048519)	1065	52	24.6	+	2.11	9.16e-07	8.95e-05
cellular response to chemical stimulus (GO:0070887)	1354	66	31.27	+	2.11	3.49e-08	5.08e-06
response to lipid (GO:0033993)	768	37	17.74	+	2.09	5.22e-05	0.00286
negative regulation of macromolecule metabolic process (GO:0010605)	587	28	13.56	+	2.07	0.000487	0.0187
cellular response to organic substance (GO:0071310)	971	46	22.43	+	2.05	1.2e-05	0.000873
negative regulation of metabolic process (GO:0009892)	636	30	14.69	+	2.04	0.000468	0.0182
proteolysis (GO:0006508)	982	46	22.68	+	2.03	1.35e-05	0.000944
homeostatic process (GO:0042592)	620	29	14.32	+	2.03	0.000659	0.0244
post-embryonic development (GO:0009791)	1497	70	34.57	+	2.02	5.77e-08	8.2e-06
embryo development ending in seed dormancy (GO:0009793)	537	25	12.4	+	2.02	0.00136	0.0429
embryo development (GO:0009790)	559	26	12.91	+	2.01	0.00106	0.0364
organelle organization (GO:0006996)	1613	75	37.25	+	2.01	2.36e-08	3.6e-06
aromatic compound biosynthetic process (GO:0019438)*	754	35	17.41	+	2.01	0.000206	0.00946
cellular response to oxygen-containing compound (GO:1901701)	604	28	13.95	+	2.01	0.000929	0.033
reproduction (GO:0000003)	1772	82	40.93	+	2	5.42e-09	9.8e-07
reproductive process (GO:0022414)	1762	81	40.69	+	1.99	8.5e-09	1.45e-06
heterocycle biosynthetic process (GO:0018130)	678	31	15.66	+	1.98	0.000475	0.0184
organic cyclic compound biosynthetic process (GO:1901362)	859	39	19.84	+	1.97	0.000129	0.006
response to stress (GO:0006950)	3464	157	80	+	1.96	3.02e-16	2e-13
cellular component organization (GO:0016043)	2758	124	63.7	+	1.95	1.67e-12	6.23e-10
response to hormone (GO:0009725)	1545	69	35.68	+	1.93	3.88e-07	4.45e-05
cellular response to stimulus (GO:0051716)	2762	123	63.79	+	1.93	4.58e-12	1.36e-09
response to endogenous stimulus (GO:0009719)	1563	69	36.1	+	1.91	7.01e-07	7.21e-05
system development (GO:0048731)	1857	81	42.89	+	1.89	7.84e-08	1.09e-05
ion transport (GO:0006811)	736	32	17	+	1.88	0.00116	0.039
small molecule metabolic process (GO:0044281)	1602	68	37	+	1.84	2.43e-06	0.000217
response to stimulus (GO:0050896)	5954	247	137.51	+	1.8	3.35e-22	9.99e-19
multicellular organismal process (GO:0032501)	2942	122	67.95	+	1.8	4.01e-10	9.56e-08
cellular component organization or biogenesis (GO:0071840)	3072	127	70.95	+	1.79	1.71e-10	4.25e-08
carboxylic acid metabolic process (GO:0019752)	931	38	21.5	+	1.77	0.00125	0.0407
oxoacid metabolic process (GO:0043436)	1058	43	24.44	+	1.76	0.000561	0.0213
organic acid metabolic process (GO:0006082)	1067	43	24.64	+	1.74	0.000608	0.0226
establishment of localization (GO:0051234)	2339	93	54.02	+	1.72	4.7e-07	5.29e-05
transport (GO:0006810)	2293	91	52.96	+	1.72	7.65e-07	7.73e-05
regulation of nucleobase-containing compound metabolic process (GO:0019219)	2168	86	50.07	+	1.72	1.8e-06	0.000162
multicellular organism development (GO:0007275)	2684	106	61.99	+	1.71	8.82e-08	1.14e-05
anatomical structure development (GO:0048856)	3010	118	69.52	+	1.7	2.1e-08	3.38e-06
regulation of cellular process (GO:0050794)	4556	178	105.22	+	1.69	1.24e-12	4.94e-10
regulation of biological quality (GO:0065008)	1229	48	28.38	+	1.69	0.000662	0.0244
protein modification process (GO:0036211)	2407	94	55.59	+	1.69	9.33e-07	8.97e-05
cellular protein modification process (GO:0006464)	2407	94	55.59	+	1.69	9.33e-07	8.83e-05
localization (GO:0051179)	2487	97	57.44	+	1.69	6.53e-07	6.83e-05
regulation of biological process (GO:0050789)	5229	203	120.77	+	1.68	1.9e-14	9.44e-12
developmental process (GO:0032502)	3175	123	73.33	+	1.68	2.13e-08	3.34e-06
organic substance transport (GO:0071702)	1265	49	29.22	+	1.68	0.000579	0.0219
regulation of transcription, DNA-templated (GO:0006355)	2022	78	46.7	+	1.67	1.62e-05	0.00111
regulation of nucleic acid-templated transcription (GO:1903506)	2023	78	46.72	+	1.67	1.63e-05	0.00111
regulation of RNA biosynthetic process (GO:2001141)	2026	78	46.79	+	1.67	1.66e-05	0.00111
regulation of RNA metabolic process (GO:0051252)	2106	81	48.64	+	1.67	1.17e-05	0.000864
protein metabolic process (GO:0019538)	3692	141	85.27	+	1.65	2.6e-09	4.85e-07
signal transduction (GO:0007165)	1628	62	37.6	+	1.65	0.000182	0.00839
biological regulation (GO:0065007)	5947	226	137.35	+	1.65	2.09e-15	1.25e-12
cell communication (GO:0007154)	1906	72	44.02	+	1.64	5.76e-05	0.00312
organonitrogen compound metabolic process (GO:1901564)	4790	180	110.63	+	1.63	2.25e-11	5.84e-09
regulation of biosynthetic process (GO:0009889)	2383	89	55.04	+	1.62	1.01e-05	0.000769
signaling (GO:0023052)	1662	62	38.38	+	1.62	0.000297	0.0126
regulation of gene expression (GO:0010468)	2481	92	57.3	+	1.61	1.01e-05	0.000766
cellular process (GO:0009987)	11599	430	267.89	+	1.61	1.98e-37	1.18e-33
regulation of cellular macromolecule biosynthetic process (GO:2000112)	2243	83	51.8	+	1.6	3e-05	0.00188
regulation of macromolecule biosynthetic process (GO:0010556)	2257	83	52.13	+	1.59	4.21e-05	0.00244
regulation of cellular biosynthetic process (GO:0031326)	2349	86	54.25	+	1.59	3.17e-05	0.00195
regulation of cellular metabolic process (GO:0031323)	2869	105	66.26	+	1.58	4.25e-06	0.000357
regulation of metabolic process (GO:0019222)	3145	115	72.64	+	1.58	1.18e-06	0.00011
regulation of nitrogen compound metabolic process (GO:0051171)	2643	96	61.04	+	1.57	1.34e-05	0.000949
regulation of primary metabolic process (GO:0080090)	2724	98	62.91	+	1.56	1.71e-05	0.00113
macromolecule modification (GO:0043412)	2809	101	64.88	+	1.56	1.22e-05	0.000878
multi-organism process (GO:0051704)	1802	64	41.62	+	1.54	0.00089	0.0318
response to external stimulus (GO:0009605)	1724	61	39.82	+	1.53	0.00126	0.0409
regulation of macromolecule metabolic process (GO:0060255)	2886	102	66.65	+	1.53	2.11e-05	0.00138
catabolic process (GO:0009056)	1812	64	41.85	+	1.53	0.000939	0.0325
nitrogen compound metabolic process (GO:0006807)	6392	224	147.63	+	1.52	1.83e-11	4.95e-09
phosphate-containing compound metabolic process (GO:0006796)	1912	67	44.16	+	1.52	0.000929	0.0328
organic substance metabolic process (GO:0071704)	8252	287	190.58	+	1.51	2.32e-15	1.26e-12
macromolecule metabolic process (GO:0043170)	5709	195	131.85	+	1.48	6.7e-09	1.18e-06
primary metabolic process (GO:0044238)	7558	258	174.56	+	1.48	1.99e-12	6.97e-10
metabolic process (GO:0008152)	9610	328	221.95	+	1.48	2.41e-17	2.06e-14
cellular metabolic process (GO:0044237)	7995	271	184.65	+	1.47	6.79e-13	2.89e-10
cellular protein metabolic process (GO:0044267)	3350	112	77.37	+	1.45	8.65e-05	0.00445
cellular macromolecule metabolic process (GO:0044260)	4369	146	100.9	+	1.45	4.06e-06	0.000351
biological_process (GO:0008150)	23028	585	531.85	+	1.1	1.35e-09	2.87e-07
Unclassified (UNCLASSIFIED)	4553	52	105.15	-	0.49	1.35e-09	2.77e-07
