## Supplementary material for "Examining the molecular mechanisms contributing to the success of an invasive species across different ecosystems": Table S10

### Sheet: GO_Shoot_HighMI
Supplemental Table 10: GO biological processes enriched with transcripts displaying higher expression in PSMI stem tissue. * indicates processes only observed in PSMI stem tissue.
GO biological process	Arabidopsis thaliana - REFLIST (27581)	DE Gene Set (855)	DE Gene Set (expected)	Over/Under Represented	Fold Enrichment	Raw p-value	FDR
phosphoenolpyruvate transport (GO:0015714)*	4	3	0.12	+	24.19	0.000866	0.0331
uracil transport (GO:0015857)*	5	3	0.15	+	19.36	0.00135	0.0439
pyrimidine nucleobase transport (GO:0015855)	5	3	0.15	+	19.36	0.00135	0.0437
purine nucleobase catabolic process (GO:0006145)	5	3	0.15	+	19.36	0.00135	0.0434
heterochromatin assembly (GO:0031507)*	5	3	0.15	+	19.36	0.00135	0.0432
embryo sac cellularization (GO:0009558)*	5	3	0.15	+	19.36	0.00135	0.043
phospholipid catabolic process (GO:0009395)	13	4	0.4	+	9.93	0.00141	0.0443
sulfur compound transport (GO:0072348)*	23	5	0.71	+	7.01	0.00134	0.0438
regulation of alternative mRNA splicing, via spliceosome (GO:0000381)	34	6	1.05	+	5.69	0.00116	0.0404
cellular response to phosphate starvation (GO:0016036)	74	13	2.29	+	5.67	1.97e-06	0.000199
organophosphate ester transport (GO:0015748)	43	7	1.33	+	5.25	0.000702	0.0277
positive regulation of reproductive process (GO:2000243)	62	10	1.92	+	5.2	5.69e-05	0.00373
drug transport (GO:0015893)	51	8	1.58	+	5.06	0.000369	0.0158
organelle membrane fusion (GO:0090174)*	48	7	1.49	+	4.7	0.00125	0.0417
viral process (GO:0016032)*	63	9	1.95	+	4.61	0.000301	0.0137
microtubule-based movement (GO:0007018)*	65	9	2.01	+	4.47	0.000371	0.0157
trichome morphogenesis (GO:0010090)	61	8	1.89	+	4.23	0.00107	0.0384
systemic acquired resistance (GO:0009627)*	61	8	1.89	+	4.23	0.00107	0.0382
symbiotic process (GO:0044403)*	77	10	2.39	+	4.19	0.000284	0.0131
movement of cell or subcellular component (GO:0006928)*	86	11	2.67	+	4.13	0.000161	0.00866
positive regulation of post-embryonic development (GO:0048582)	89	11	2.76	+	3.99	0.000211	0.0106
trichome differentiation (GO:0010026)	81	10	2.51	+	3.98	0.000409	0.0171
auxin transport (GO:0060918)*	74	9	2.29	+	3.92	0.000868	0.0329
hormone transport (GO:0009914)	76	9	2.36	+	3.82	0.00103	0.0375
actin filament organization (GO:0007015)	79	9	2.45	+	3.68	0.00132	0.0435
positive regulation of organelle organization (GO:0010638)	79	9	2.45	+	3.68	0.00132	0.0433
plant epidermis morphogenesis (GO:0090626)	88	10	2.73	+	3.67	0.000739	0.029
iron ion homeostasis (GO:0055072)	99	11	3.07	+	3.58	0.000486	0.0201
response to nematode (GO:0009624)	81	9	2.51	+	3.58	0.00155	0.0478
regulation of flower development (GO:0009909)	163	18	5.05	+	3.56	9.74e-06	0.000807
actin cytoskeleton organization (GO:0030036)	91	10	2.82	+	3.54	0.000935	0.0349
circadian rhythm (GO:0007623)	110	12	3.41	+	3.52	0.000319	0.014
cellular response to starvation (GO:0009267)	147	16	4.56	+	3.51	3.52e-05	0.00241
vesicle organization (GO:0016050)	93	10	2.88	+	3.47	0.00109	0.0384
regulation of transport (GO:0051049)	132	14	4.09	+	3.42	0.000137	0.00808
microtubule-based process (GO:0007017)*	201	21	6.23	+	3.37	4.03e-06	0.000382
positive regulation of cellular component organization (GO:0051130)	97	10	3.01	+	3.33	0.00146	0.0452
cytoskeleton organization (GO:0007010)	244	25	7.56	+	3.31	6.98e-07	8.16e-05
organic anion transport (GO:0015711)*	177	18	5.49	+	3.28	2.69e-05	0.00193
response to karrikin (GO:0080167)*	128	13	3.97	+	3.28	0.000345	0.015
anion transmembrane transport (GO:0098656)	129	13	4	+	3.25	0.000369	0.0157
response to starvation (GO:0042594)	179	18	5.55	+	3.24	3.08e-05	0.00213
actin filament-based process (GO:0030029)	110	11	3.41	+	3.23	0.00108	0.0384
rhythmic process (GO:0048511)	130	13	4.03	+	3.23	0.000395	0.0166
polysaccharide catabolic process (GO:0000272)	171	17	5.3	+	3.21	5.78e-05	0.0037
anion transport (GO:0006820)	294	29	9.11	+	3.18	1.92e-07	2.79e-05
regionalization (GO:0003002)*	153	15	4.74	+	3.16	0.000178	0.00939
cellular response to nutrient levels (GO:0031669)	175	17	5.42	+	3.13	7.51e-05	0.00466
anatomical structure formation involved in morphogenesis (GO:0048646)*	196	19	6.08	+	3.13	2.98e-05	0.00212
cellular response to auxin stimulus (GO:0071365)	210	20	6.51	+	3.07	2.35e-05	0.00173
organic acid transport (GO:0015849)*	129	12	4	+	3	0.00117	0.0402
carboxylic acid transport (GO:0046942)*	129	12	4	+	3	0.00117	0.04
positive regulation of developmental process (GO:0051094)*	129	12	4	+	3	0.00117	0.0398
microtubule cytoskeleton organization (GO:0000226)*	141	13	4.37	+	2.97	0.000799	0.0312
regulation of shoot system development (GO:0048831)	250	23	7.75	+	2.97	9.91e-06	0.000799
transition metal ion homeostasis (GO:0055076)	142	13	4.4	+	2.95	0.000849	0.0327
supramolecular fiber organization (GO:0097435)	132	12	4.09	+	2.93	0.0014	0.0442
auxin-activated signaling pathway (GO:0009734)	191	17	5.92	+	2.87	0.000199	0.0102
cellular response to external stimulus (GO:0071496)	217	19	6.73	+	2.82	0.000105	0.00632
metal ion homeostasis (GO:0055065)	222	19	6.88	+	2.76	0.000138	0.00799
cellular response to extracellular stimulus (GO:0031668)	211	18	6.54	+	2.75	0.000213	0.0106
cellular polysaccharide metabolic process (GO:0044264)	285	24	8.83	+	2.72	2.47e-05	0.0018
cell division (GO:0051301)*	347	29	10.76	+	2.7	4.21e-06	0.000392
membrane organization (GO:0061024)	241	20	7.47	+	2.68	0.000137	0.00801
polysaccharide metabolic process (GO:0005976)	437	36	13.55	+	2.66	4.15e-07	5.26e-05
flower development (GO:0009908)	437	36	13.55	+	2.66	4.15e-07	5.16e-05
response to nutrient levels (GO:0031667)	231	19	7.16	+	2.65	0.000221	0.0107
reproductive shoot system development (GO:0090567)	452	37	14.01	+	2.64	3.32e-07	4.3e-05
carbohydrate catabolic process (GO:0016052)	282	23	8.74	+	2.63	5.71e-05	0.0037
pattern specification process (GO:0007389)*	185	15	5.73	+	2.62	0.00112	0.039
post-embryonic plant morphogenesis (GO:0090698)*	186	15	5.77	+	2.6	0.00118	0.0399
response to red or far red light (GO:0009639)	213	17	6.6	+	2.57	0.000637	0.0259
regulation of hormone levels (GO:0010817)	390	31	12.09	+	2.56	7.5e-06	0.000658
drug catabolic process (GO:0042737)*	253	20	7.84	+	2.55	0.000249	0.0118
response to osmotic stress (GO:0006970)	546	43	16.93	+	2.54	1.15e-07	1.75e-05
response to auxin (GO:0009733)	399	31	12.37	+	2.51	9.63e-06	0.000809
response to salt stress (GO:0009651)	469	36	14.54	+	2.48	2.1e-06	0.000205
inorganic ion homeostasis (GO:0098771)	288	22	8.93	+	2.46	0.00027	0.0126
ion homeostasis (GO:0050801)	320	24	9.92	+	2.42	0.000159	0.00861
response to extracellular stimulus (GO:0009991)	268	20	8.31	+	2.41	0.000641	0.0258
regulation of reproductive process (GO:2000241)	362	26	11.22	+	2.32	0.000224	0.0108
transmembrane transport (GO:0055085)	810	58	25.11	+	2.31	2.28e-08	4.54e-06
cellular carbohydrate metabolic process (GO:0044262)	408	29	12.65	+	2.29	8.98e-05	0.00546
shoot system development (GO:0048367)	791	56	24.52	+	2.28	5.22e-08	8.65e-06
ion transport (GO:0006811)	736	52	22.82	+	2.28	1.99e-07	2.82e-05
response to cold (GO:0009409)	400	28	12.4	+	2.26	0.000143	0.00821
cellular response to hormone stimulus (GO:0032870)	847	59	26.26	+	2.25	3.03e-08	5.47e-06
response to metal ion (GO:0010038)	460	32	14.26	+	2.24	4.76e-05	0.00315
cellular response to endogenous stimulus (GO:0071495)	866	60	26.85	+	2.23	3.71e-08	6.5e-06
response to alcohol (GO:0097305)	563	39	17.45	+	2.23	8.9e-06	0.000769
tissue development (GO:0009888)	581	40	18.01	+	2.22	7.31e-06	0.000651
metal ion transport (GO:0030001)	322	22	9.98	+	2.2	0.00111	0.039
ion transmembrane transport (GO:0034220)	352	24	10.91	+	2.2	0.000614	0.0253
cell cycle process (GO:0022402)*	397	27	12.31	+	2.19	0.000265	0.0125
response to abscisic acid (GO:0009737)	559	38	17.33	+	2.19	1.59e-05	0.00125
cell cycle (GO:0007049)*	548	37	16.99	+	2.18	2.34e-05	0.00175
response to inorganic substance (GO:0010035)	911	61	28.24	+	2.16	8.17e-08	1.28e-05
phyllome development (GO:0048827)	479	32	14.85	+	2.16	0.00011	0.00654
regulation of post-embryonic development (GO:0048580)	379	25	11.75	+	2.13	0.000975	0.0359
hormone-mediated signaling pathway (GO:0009755)	765	50	23.71	+	2.11	2.06e-06	0.000205
response to abiotic stimulus (GO:0009628)	2087	136	64.7	+	2.1	1.47e-15	1.46e-12
response to water (GO:0009415)	353	23	10.94	+	2.1	0.00125	0.0419
cellular response to organic substance (GO:0071310)	971	63	30.1	+	2.09	1.28e-07	1.91e-05
anatomical structure morphogenesis (GO:0009653)	848	55	26.29	+	2.09	8.28e-07	8.98e-05
response to hormone (GO:0009725)	1545	99	47.89	+	2.07	4.53e-11	1.59e-08
response to endogenous stimulus (GO:0009719)	1563	100	48.45	+	2.06	3.59e-11	1.34e-08
response to lipid (GO:0033993)	768	49	23.81	+	2.06	5.53e-06	0.000507
response to acid chemical (GO:0001101)	1195	76	37.04	+	2.05	1.7e-08	3.62e-06
transport (GO:0006810)	2293	145	71.08	+	2.04	1.2e-15	1.44e-12
cellular response to acid chemical (GO:0071229)	445	28	13.79	+	2.03	0.000901	0.0338
macromolecule catabolic process (GO:0009057)	975	61	30.22	+	2.02	6.43e-07	7.67e-05
establishment of localization (GO:0051234)	2339	145	72.51	+	2	5.86e-15	4.37e-12
root development (GO:0048364)	473	29	14.66	+	1.98	0.000842	0.0326
response to chemical (GO:0042221)	2858	175	88.6	+	1.98	1.57e-17	3.12e-14
localization (GO:0051179)	2487	152	77.1	+	1.97	4.38e-15	3.73e-12
gametophyte development (GO:0048229)*	442	27	13.7	+	1.97	0.00144	0.0451
root system development (GO:0022622)	475	29	14.72	+	1.97	0.000879	0.0332
catabolic process (GO:0009056)	1812	109	56.17	+	1.94	1.71e-10	5.09e-08
organelle organization (GO:0006996)	1613	97	50	+	1.94	1.98e-09	4.72e-07
cell wall organization (GO:0071555)	533	32	16.52	+	1.94	0.000667	0.0267
regulation of multicellular organismal development (GO:2000026)	533	32	16.52	+	1.94	0.000667	0.0265
cellular response to chemical stimulus (GO:0070887)	1354	81	41.97	+	1.93	5.01e-08	8.54e-06
cell wall organization or biogenesis (GO:0071554)	670	40	20.77	+	1.93	0.000194	0.0101
homeostatic process (GO:0042592)	620	37	19.22	+	1.93	0.000286	0.0131
external encapsulating structure organization (GO:0045229)	571	34	17.7	+	1.92	0.000626	0.0256
post-embryonic development (GO:0009791)	1497	89	46.41	+	1.92	1.45e-08	3.19e-06
regulation of biological quality (GO:0065008)	1229	73	38.1	+	1.92	4.41e-07	5.37e-05
response to light stimulus (GO:0009416)	691	41	21.42	+	1.91	0.000159	0.00867
response to organic substance (GO:0010033)	1885	111	58.43	+	1.9	3.68e-10	9.98e-08
response to radiation (GO:0009314)	715	42	22.16	+	1.89	0.000202	0.0102
cellular catabolic process (GO:0044248)	1435	84	44.48	+	1.89	7.19e-08	1.16e-05
reproductive structure development (GO:0048608)	1236	72	38.32	+	1.88	7.86e-07	9.01e-05
reproductive system development (GO:0061458)	1238	72	38.38	+	1.88	8.15e-07	9e-05
response to oxygen-containing compound (GO:1901700)	1584	92	49.1	+	1.87	2.27e-08	4.68e-06
organic substance catabolic process (GO:1901575)	1585	92	49.13	+	1.87	2.31e-08	4.45e-06
drug metabolic process (GO:0017144)*	571	33	17.7	+	1.86	0.00102	0.0374
regulation of developmental process (GO:0050793)	747	43	23.16	+	1.86	0.00019	0.00996
carbohydrate metabolic process (GO:0005975)	996	57	30.88	+	1.85	1.97e-05	0.00149
system development (GO:0048731)	1857	106	57.57	+	1.84	4.03e-09	9.25e-07
plant organ development (GO:0099402)	952	54	29.51	+	1.83	4.43e-05	0.00297
multicellular organism development (GO:0007275)	2684	150	83.2	+	1.8	4.85e-12	2.41e-09
anatomical structure development (GO:0048856)	3010	168	93.31	+	1.8	1.93e-13	1.15e-10
developmental process involved in reproduction (GO:0003006)	1457	81	45.17	+	1.79	1.04e-06	0.000108
cellular component organization (GO:0016043)	2758	152	85.5	+	1.78	1.24e-11	5.7e-09
protein modification by small protein conjugation (GO:0032446)	673	37	20.86	+	1.77	0.00118	0.0397
organic substance transport (GO:0071702)	1265	69	39.21	+	1.76	1.17e-05	0.000931
reproductive process (GO:0022414)	1762	96	54.62	+	1.76	2.24e-07	3.11e-05
reproduction (GO:0000003)	1772	96	54.93	+	1.75	2.52e-07	3.42e-05
developmental process (GO:0032502)	3175	172	98.42	+	1.75	1.05e-12	5.68e-10
cellular response to stress (GO:0033554)	1115	60	34.56	+	1.74	7.46e-05	0.00468
response to stimulus (GO:0050896)	5954	320	184.57	+	1.73	4.12e-25	2.45e-21
multicellular organismal process (GO:0032501)	2942	158	91.2	+	1.73	2.25e-11	8.95e-09
nitrogen compound transport (GO:0071705)	1039	55	32.21	+	1.71	0.000199	0.0101
cellular component organization or biogenesis (GO:0071840)	3072	159	95.23	+	1.67	3.18e-10	9.03e-08
proteolysis (GO:0006508)	982	50	30.44	+	1.64	0.00106	0.0383
response to stress (GO:0006950)	3464	176	107.38	+	1.64	1.16e-10	3.66e-08
positive regulation of biological process (GO:0048518)	1302	66	40.36	+	1.64	0.000171	0.00913
cellular response to stimulus (GO:0051716)	2762	139	85.62	+	1.62	2.93e-08	5.46e-06
biological regulation (GO:0065007)	5947	291	184.35	+	1.58	1.59e-16	2.37e-13
regulation of RNA metabolic process (GO:0051252)	2106	103	65.29	+	1.58	9.1e-06	0.000775
regulation of nucleobase-containing compound metabolic process (GO:0019219)	2168	106	67.21	+	1.58	6.56e-06	0.000592
cell communication (GO:0007154)	1906	93	59.09	+	1.57	3.07e-05	0.00215
regulation of biological process (GO:0050789)	5229	253	162.1	+	1.56	1.85e-13	1.23e-10
regulation of cellular process (GO:0050794)	4556	217	141.23	+	1.54	1.1e-10	3.64e-08
regulation of gene expression (GO:0010468)	2481	117	76.91	+	1.52	9.85e-06	0.000805
regulation of cellular metabolic process (GO:0031323)	2869	135	88.94	+	1.52	1.86e-06	0.000192
response to external stimulus (GO:0009605)	1724	81	53.44	+	1.52	0.000345	0.0149
regulation of metabolic process (GO:0019222)	3145	147	97.49	+	1.51	9.13e-07	9.73e-05
regulation of transcription, DNA-templated (GO:0006355)	2022	94	62.68	+	1.5	0.000151	0.00859
regulation of nucleic acid-templated transcription (GO:1903506)	2023	94	62.71	+	1.5	0.000152	0.00855
regulation of RNA biosynthetic process (GO:2001141)	2026	94	62.81	+	1.5	0.000154	0.00852
regulation of nitrogen compound metabolic process (GO:0051171)	2643	122	81.93	+	1.49	1.72e-05	0.00133
signal transduction (GO:0007165)	1628	75	50.47	+	1.49	0.000948	0.0351
regulation of biosynthetic process (GO:0009889)	2383	109	73.87	+	1.48	7.9e-05	0.00486
regulation of primary metabolic process (GO:0080090)	2724	123	84.44	+	1.46	3.77e-05	0.00256
regulation of cellular biosynthetic process (GO:0031326)	2349	106	72.82	+	1.46	0.000154	0.00858
regulation of cellular macromolecule biosynthetic process (GO:2000112)	2243	101	69.53	+	1.45	0.000239	0.0114
multi-organism process (GO:0051704)	1802	81	55.86	+	1.45	0.00126	0.0417
regulation of macromolecule biosynthetic process (GO:0010556)	2257	101	69.97	+	1.44	0.000316	0.0139
regulation of macromolecule metabolic process (GO:0060255)	2886	128	89.46	+	1.43	5.85e-05	0.00371
cellular process (GO:0009987)	11599	508	359.56	+	1.41	1.13e-23	3.38e-20
metabolic process (GO:0008152)	9610	395	297.91	+	1.33	1.84e-11	7.84e-09
cellular macromolecule metabolic process (GO:0044260)	4369	177	135.44	+	1.31	0.000214	0.0105
macromolecule metabolic process (GO:0043170)	5709	230	176.98	+	1.3	1.88e-05	0.00144
organic substance metabolic process (GO:0071704)	8252	327	255.81	+	1.28	3.08e-07	4.08e-05
cellular metabolic process (GO:0044237)	7995	316	247.84	+	1.28	7.96e-07	8.96e-05
primary metabolic process (GO:0044238)	7558	298	234.29	+	1.27	3e-06	0.000289
biological_process (GO:0008150)	23028	778	713.86	+	1.09	4.36e-10	1.08e-07
Unclassified (UNCLASSIFIED)	4553	77	141.14	-	0.55	4.36e-10	1.13e-07
cell killing (GO:0001906)	280	0	8.68	-	< 0.01	0.000313	0.0141
disruption of cells of other organism (GO:0044364)	280	0	8.68	-	< 0.01	0.000313	0.014
killing of cells of other organism (GO:0031640)	280	0	8.68	-	< 0.01	0.000313	0.0139
modification of morphology or physiology of other organism (GO:0035821)	299	0	9.27	-	< 0.01	0.000221	0.0108
