## Supplementary material for "Examining the molecular mechanisms contributing to the success of an invasive species across different ecosystems": Table S11

### Sheet: GO_Leaf_HighWA
Supplemental Table 11: GO biological processes enriched with transcripts displaying higher expression in CHWA leaf tissue. * indicates processes that were only observed in CHWA leaf tissue.
GO biological process	Arabidopsis thaliana - REFLIST (27581)	DE Gene Set (864)	DE Gene Set (expected)	Over/Under Represented	Fold Enrichment	Raw p-value	FDR
apocarotenoid catabolic process (GO:0043290)*	4	3	0.13	+	23.94	0.000892	0.0214
sesquiterpenoid catabolic process (GO:0016107)*	4	3	0.13	+	23.94	0.000892	0.0213
abscisic acid catabolic process (GO:0046345)*	4	3	0.13	+	23.94	0.000892	0.0212
mitochondrial calcium ion homeostasis (GO:0051560)	6	4	0.19	+	21.28	0.000153	0.00502
cellular response to high light intensity (GO:0071486)	6	3	0.19	+	15.96	0.00205	0.0439
positive regulation of cellular response to drug (GO:2001040)*	6	3	0.19	+	15.96	0.00205	0.0437
positive regulation of response to drug (GO:2001025)*	6	3	0.19	+	15.96	0.00205	0.0436
positive regulation of salicylic acid mediated signaling pathway (GO:0080151)*	6	3	0.19	+	15.96	0.00205	0.0434
protein import into peroxisome matrix (GO:0016558)	10	4	0.31	+	12.77	0.000663	0.0168
proton export across plasma membrane (GO:0120029)*	10	4	0.31	+	12.77	0.000663	0.0168
export across plasma membrane (GO:0140115)*	12	4	0.38	+	10.64	0.00115	0.0266
protein autoubiquitination (GO:0051865)	17	5	0.53	+	9.39	0.000438	0.0118
peroxisomal membrane transport (GO:0015919)	14	4	0.44	+	9.12	0.00184	0.0402
terpenoid catabolic process (GO:0016115)*	14	4	0.44	+	9.12	0.00184	0.0401
regulation of salicylic acid metabolic process (GO:0010337)	20	5	0.63	+	7.98	0.000819	0.0201
regulation of stomatal closure (GO:0090333)	26	6	0.81	+	7.37	0.000356	0.01
regulation of salicylic acid mediated signaling pathway (GO:2000031)*	23	5	0.72	+	6.94	0.0014	0.0318
chaperone cofactor-dependent protein refolding (GO:0051085)	47	10	1.47	+	6.79	7.52e-06	0.00035
'de novo' posttranslational protein folding (GO:0051084)	47	10	1.47	+	6.79	7.52e-06	0.000348
chaperone-mediated protein folding (GO:0061077)	62	13	1.94	+	6.69	3.81e-07	2.25e-05
regulation of response to salt stress (GO:1901000)	24	5	0.75	+	6.65	0.00166	0.0368
regulation of cellular response to drug (GO:2001038)*	24	5	0.75	+	6.65	0.00166	0.0367
regulation of response to drug (GO:2001023)*	24	5	0.75	+	6.65	0.00166	0.0366
monocarboxylic acid catabolic process (GO:0072329)*	58	12	1.82	+	6.6	1.21e-06	6.48e-05
organic hydroxy compound catabolic process (GO:1901616)	35	7	1.1	+	6.38	0.000248	0.0074
protein refolding (GO:0042026)	50	10	1.57	+	6.38	1.21e-05	0.000523
fatty acid beta-oxidation (GO:0006635)*	36	7	1.13	+	6.21	0.000289	0.0084
regulation of programmed cell death (GO:0043067)	62	12	1.94	+	6.18	2.22e-06	0.000111
negative regulation of programmed cell death (GO:0043069)	26	5	0.81	+	6.14	0.00225	0.047
defense response to bacterium, incompatible interaction (GO:0009816)	42	8	1.32	+	6.08	0.000122	0.00405
response to chitin (GO:0010200)	138	26	4.32	+	6.01	5.39e-12	1.11e-09
regulation of response to osmotic stress (GO:0047484)	32	6	1	+	5.99	0.000928	0.0219
calcium ion transport (GO:0006816)	55	10	1.72	+	5.8	2.5e-05	0.00101
calcium ion transmembrane transport (GO:0070588)*	44	8	1.38	+	5.8	0.000162	0.00527
cellular response to heat (GO:0034605)	66	12	2.07	+	5.8	3.94e-06	0.000191
negative regulation of cell death (GO:0060548)	33	6	1.03	+	5.8	0.00107	0.0249
regulation of cell death (GO:0010941)	79	14	2.47	+	5.66	8.22e-07	4.54e-05
'de novo' protein folding (GO:0006458)	57	10	1.79	+	5.6	3.28e-05	0.00129
fatty acid catabolic process (GO:0009062)*	40	7	1.25	+	5.59	0.000508	0.0135
fatty acid oxidation (GO:0019395)*	40	7	1.25	+	5.59	0.000508	0.0134
protein complex oligomerization (GO:0051259)	46	8	1.44	+	5.55	0.000212	0.00661
response to heat (GO:0009408)	216	36	6.77	+	5.32	1.25e-14	3.92e-12
peroxisome organization (GO:0007031)	36	6	1.13	+	5.32	0.00159	0.0357
lipid oxidation (GO:0034440)*	50	8	1.57	+	5.11	0.000351	0.00991
positive regulation of protein complex assembly (GO:0031334)	38	6	1.19	+	5.04	0.00204	0.044
cellular monovalent inorganic cation homeostasis (GO:0030004)	38	6	1.19	+	5.04	0.00204	0.0438
cellular response to unfolded protein (GO:0034620)	51	8	1.6	+	5.01	0.000395	0.0109
response to unfolded protein (GO:0006986)	51	8	1.6	+	5.01	0.000395	0.0109
oligosaccharide biosynthetic process (GO:0009312)	39	6	1.22	+	4.91	0.00229	0.0476
regulation of stomatal movement (GO:0010119)	86	13	2.69	+	4.83	9.53e-06	0.000434
protein folding (GO:0006457)	173	26	5.42	+	4.8	4.43e-10	6.28e-08
organic acid catabolic process (GO:0016054)	146	21	4.57	+	4.59	4.09e-08	3.17e-06
carboxylic acid catabolic process (GO:0046395)	146	21	4.57	+	4.59	4.09e-08	3.13e-06
response to UV-B (GO:0010224)	71	10	2.22	+	4.5	0.00017	0.00547
stomatal movement (GO:0010118)	57	8	1.79	+	4.48	0.000767	0.0189
regulation of ion transport (GO:0043269)*	58	8	1.82	+	4.4	0.00085	0.0207
oligosaccharide metabolic process (GO:0009311)	80	11	2.51	+	4.39	9.87e-05	0.00342
response to wounding (GO:0009611)	211	28	6.61	+	4.24	1.21e-09	1.5e-07
response to topologically incorrect protein (GO:0035966)	76	10	2.38	+	4.2	0.000279	0.00817
cellular response to topologically incorrect protein (GO:0035967)	70	9	2.19	+	4.1	0.000649	0.0166
regulation of cellular ketone metabolic process (GO:0010565)	94	12	2.94	+	4.08	9.2e-05	0.00321
response to hypoxia (GO:0001666)	259	33	8.11	+	4.07	1.06e-10	1.85e-08
response to high light intensity (GO:0009644)	63	8	1.97	+	4.05	0.00138	0.0314
response to decreased oxygen levels (GO:0036293)	263	33	8.24	+	4.01	1.51e-10	2.58e-08
response to oxygen levels (GO:0070482)	264	33	8.27	+	3.99	1.65e-10	2.74e-08
cellular response to hypoxia (GO:0071456)	234	29	7.33	+	3.96	2.52e-09	2.95e-07
cellular lipid catabolic process (GO:0044242)	89	11	2.79	+	3.95	0.000231	0.00698
plant-type hypersensitive response (GO:0009626)	73	9	2.29	+	3.94	0.000853	0.0207
cellular response to oxygen levels (GO:0071453)	236	29	7.39	+	3.92	3e-09	3.32e-07
cellular response to decreased oxygen levels (GO:0036294)	236	29	7.39	+	3.92	3e-09	3.26e-07
positive regulation of signaling (GO:0023056)*	82	10	2.57	+	3.89	0.000484	0.0129
positive regulation of signal transduction (GO:0009967)*	82	10	2.57	+	3.89	0.000484	0.0129
host programmed cell death induced by symbiont (GO:0034050)	74	9	2.32	+	3.88	0.000932	0.0219
response to organonitrogen compound (GO:0010243)	239	29	7.49	+	3.87	3.89e-09	4.07e-07
response to nitrogen compound (GO:1901698)	295	35	9.24	+	3.79	1.68e-10	2.7e-08
response to disaccharide (GO:0034285)*	68	8	2.13	+	3.76	0.00214	0.0452
export from cell (GO:0140352)*	86	10	2.69	+	3.71	0.000679	0.0171
positive regulation of cell communication (GO:0010647)	86	10	2.69	+	3.71	0.000679	0.017
response to reactive oxygen species (GO:0000302)	155	18	4.86	+	3.71	5.95e-06	0.000282
disaccharide metabolic process (GO:0005984)*	69	8	2.16	+	3.7	0.00233	0.0482
jasmonic acid mediated signaling pathway (GO:0009867)	69	8	2.16	+	3.7	0.00233	0.048
response to water deprivation (GO:0009414)	345	40	10.81	+	3.7	1.58e-11	3.03e-09
regulation of abscisic acid-activated signaling pathway (GO:0009787)	104	12	3.26	+	3.68	0.000218	0.00674
regulation of cellular response to alcohol (GO:1905957)	104	12	3.26	+	3.68	0.000218	0.00671
regulation of response to alcohol (GO:1901419)	104	12	3.26	+	3.68	0.000218	0.00667
regulation of small molecule metabolic process (GO:0062012)	113	13	3.54	+	3.67	0.000124	0.00411
small molecule catabolic process (GO:0044282)	229	26	7.17	+	3.62	8.25e-08	5.72e-06
response to water (GO:0009415)	353	40	11.06	+	3.62	2.98e-11	5.55e-09
alcohol metabolic process (GO:0006066)	133	15	4.17	+	3.6	4.74e-05	0.0018
programmed cell death (GO:0012501)	107	12	3.35	+	3.58	0.000277	0.00818
response to temperature stimulus (GO:0009266)	590	66	18.48	+	3.57	1.68e-17	6.26e-15
cell death (GO:0008219)	127	14	3.98	+	3.52	0.000105	0.00359
multi-organism cellular process (GO:0044764)	100	11	3.13	+	3.51	0.000571	0.0149
response to drug (GO:0042493)	504	55	15.79	+	3.48	2.28e-14	6.8e-12
lipid modification (GO:0030258)*	101	11	3.16	+	3.48	0.000616	0.0159
response to UV (GO:0009411)	120	13	3.76	+	3.46	0.000214	0.00664
cellular amino acid catabolic process (GO:0009063)	85	9	2.66	+	3.38	0.00225	0.047
cellular response to drug (GO:0035690)	86	9	2.69	+	3.34	0.00242	0.0495
defense response, incompatible interaction (GO:0009814)	173	18	5.42	+	3.32	2.32e-05	0.000943
divalent metal ion transport (GO:0070838)*	106	11	3.32	+	3.31	0.000889	0.0214
lipid catabolic process (GO:0016042)*	242	25	7.58	+	3.3	7.31e-07	4.07e-05
divalent inorganic cation transport (GO:0072511)*	108	11	3.38	+	3.25	0.00102	0.0239
response to salicylic acid (GO:0009751)	209	21	6.55	+	3.21	8.18e-06	0.000375
circadian rhythm (GO:0007623)	110	11	3.45	+	3.19	0.00117	0.0269
regulation of signal transduction (GO:0009966)	290	29	9.08	+	3.19	1.82e-07	1.15e-05
response to osmotic stress (GO:0006970)	546	54	17.1	+	3.16	1.42e-12	3.25e-10
regulation of signaling (GO:0023051)	295	29	9.24	+	3.14	2.53e-07	1.55e-05
phloem or xylem histogenesis (GO:0010087)*	103	10	3.23	+	3.1	0.00236	0.0485
regulation of cell communication (GO:0010646)	299	29	9.37	+	3.1	3.27e-07	1.97e-05
inorganic cation transmembrane transport (GO:0098662)*	217	21	6.8	+	3.09	1.38e-05	0.000588
ethylene-activated signaling pathway (GO:0009873)	187	18	5.86	+	3.07	5.93e-05	0.00221
response to salt stress (GO:0009651)	469	45	14.69	+	3.06	2.65e-10	4.15e-08
abscisic acid-activated signaling pathway (GO:0009738)	190	18	5.95	+	3.02	7.16e-05	0.00265
protein dephosphorylation (GO:0006470)	138	13	4.32	+	3.01	0.00073	0.0182
inorganic ion transmembrane transport (GO:0098660)	237	22	7.42	+	2.96	1.58e-05	0.000663
cellular response to ethylene stimulus (GO:0071369)	194	18	6.08	+	2.96	9.14e-05	0.00321
response to bacterium (GO:0009617)	477	44	14.94	+	2.94	1.29e-09	1.57e-07
response to oxygen-containing compound (GO:1901700)	1584	146	49.62	+	2.94	7.3e-30	7.26e-27
phosphorelay signal transduction system (GO:0000160)	228	21	7.14	+	2.94	2.72e-05	0.00108
cation transmembrane transport (GO:0098655)	230	21	7.2	+	2.91	3.06e-05	0.00121
cellular cation homeostasis (GO:0030003)*	165	15	5.17	+	2.9	0.000418	0.0113
cellular response to light stimulus (GO:0071482)*	132	12	4.14	+	2.9	0.00152	0.0344
response to antibiotic (GO:0046677)	289	26	9.05	+	2.87	4.66e-06	0.000222
cellular chemical homeostasis (GO:0055082)	201	18	6.3	+	2.86	0.000138	0.00455
response to acid chemical (GO:0001101)	1195	107	37.43	+	2.86	5.92e-21	3.53e-18
response to alcohol (GO:0097305)	563	50	17.64	+	2.84	3.19e-10	4.87e-08
negative regulation of transcription, DNA-templated (GO:0045892)	260	23	8.14	+	2.82	2.08e-05	0.00086
negative regulation of RNA biosynthetic process (GO:1902679)	262	23	8.21	+	2.8	2.32e-05	0.000955
negative regulation of nucleic acid-templated transcription (GO:1903507)	262	23	8.21	+	2.8	2.32e-05	0.000948
response to abscisic acid (GO:0009737)	559	49	17.51	+	2.8	7.2e-10	9.13e-08
cellular response to abscisic acid stimulus (GO:0071215)	217	19	6.8	+	2.8	0.00012	0.00403
cellular response to alcohol (GO:0097306)	217	19	6.8	+	2.8	0.00012	0.00401
response to cold (GO:0009409)	400	35	12.53	+	2.79	2.05e-07	1.28e-05
cellular response to radiation (GO:0071478)*	138	12	4.32	+	2.78	0.00215	0.0454
response to abiotic stimulus (GO:0009628)	2087	181	65.38	+	2.77	3e-34	4.47e-31
cellular ion homeostasis (GO:0006873)	175	15	5.48	+	2.74	0.000735	0.0183
ion transmembrane transport (GO:0034220)	352	30	11.03	+	2.72	2.45e-06	0.000121
negative regulation of RNA metabolic process (GO:0051253)	272	23	8.52	+	2.7	3.98e-05	0.00154
innate immune response (GO:0045087)	322	27	10.09	+	2.68	1.01e-05	0.000447
defense response to bacterium (GO:0042742)	394	33	12.34	+	2.67	1.11e-06	6.04e-05
response to inorganic substance (GO:0010035)	911	76	28.54	+	2.66	1.6e-13	3.97e-11
response to organic substance (GO:0010033)	1885	157	59.05	+	2.66	1.11e-27	9.5e-25
immune response (GO:0006955)	326	27	10.21	+	2.64	1.24e-05	0.000534
response to oxidative stress (GO:0006979)	447	37	14	+	2.64	3.3e-07	1.97e-05
monovalent inorganic cation transport (GO:0015672)	170	14	5.33	+	2.63	0.00155	0.0349
cellular response to chemical stimulus (GO:0070887)	1354	111	42.42	+	2.62	5.04e-19	2.31e-16
response to jasmonic acid (GO:0009753)	220	18	6.89	+	2.61	0.000383	0.0107
protein autophosphorylation (GO:0046777)	184	15	5.76	+	2.6	0.00118	0.0269
negative regulation of nucleobase-containing compound metabolic process (GO:0045934)	299	24	9.37	+	2.56	5.88e-05	0.0022
cellular response to organic substance (GO:0071310)	971	77	30.42	+	2.53	1.1e-12	2.62e-10
response to ethylene (GO:0009723)	293	23	9.18	+	2.51	0.000169	0.00546
hormone-mediated signaling pathway (GO:0009755)	765	60	23.96	+	2.5	6.71e-10	8.89e-08
negative regulation of cellular macromolecule biosynthetic process (GO:2000113)	319	25	9.99	+	2.5	8.27e-05	0.00295
regulation of response to stress (GO:0080134)	384	30	12.03	+	2.49	1.46e-05	0.000617
negative regulation of macromolecule biosynthetic process (GO:0010558)	321	25	10.06	+	2.49	8.71e-05	0.00309
response to chemical (GO:0042221)	2858	222	89.53	+	2.48	9.71e-36	2.9e-32
response to hormone (GO:0009725)	1545	119	48.4	+	2.46	2.39e-18	9.51e-16
response to endogenous stimulus (GO:0009719)	1563	120	48.96	+	2.45	2.02e-18	8.6e-16
immune system process (GO:0002376)	391	30	12.25	+	2.45	1.86e-05	0.000777
cation homeostasis (GO:0055080)	274	21	8.58	+	2.45	0.000405	0.011
regulation of defense response (GO:0031347)	263	20	8.24	+	2.43	0.000605	0.0158
cellular response to hormone stimulus (GO:0032870)	847	64	26.53	+	2.41	7.14e-10	9.25e-08
response to lipid (GO:0033993)	768	58	24.06	+	2.41	5.84e-09	5.61e-07
cellular response to endogenous stimulus (GO:0071495)	866	65	27.13	+	2.4	5.99e-10	8.12e-08
organic hydroxy compound metabolic process (GO:1901615)	308	23	9.65	+	2.38	0.000258	0.00765
transmembrane transport (GO:0055085)	810	60	25.37	+	2.36	4.36e-09	4.49e-07
chemical homeostasis (GO:0048878)	432	32	13.53	+	2.36	2.54e-05	0.00102
regulation of response to stimulus (GO:0048583)	703	52	22.02	+	2.36	6.19e-08	4.45e-06
cellular response to stress (GO:0033554)	1115	82	34.93	+	2.35	6.57e-12	1.3e-09
negative regulation of nitrogen compound metabolic process (GO:0051172)	396	29	12.41	+	2.34	7.65e-05	0.00278
negative regulation of cellular biosynthetic process (GO:0031327)	342	25	10.71	+	2.33	0.000176	0.00563
inorganic ion homeostasis (GO:0098771)	288	21	9.02	+	2.33	0.000618	0.0159
response to auxin (GO:0009733)	399	29	12.5	+	2.32	8.1e-05	0.00293
positive regulation of response to stimulus (GO:0048584)	248	18	7.77	+	2.32	0.00165	0.0369
cellular response to acid chemical (GO:0071229)	445	32	13.94	+	2.3	3.48e-05	0.00136
ion homeostasis (GO:0050801)	320	23	10.02	+	2.29	0.000394	0.0109
negative regulation of biosynthetic process (GO:0009890)	348	25	10.9	+	2.29	0.000332	0.00946
response to light stimulus (GO:0009416)	691	49	21.65	+	2.26	5.78e-07	3.28e-05
response to organic cyclic compound (GO:0014070)	353	25	11.06	+	2.26	0.000363	0.0102
protein ubiquitination (GO:0016567)	641	45	20.08	+	2.24	1.48e-06	7.76e-05
response to stress (GO:0006950)	3464	243	108.51	+	2.24	8e-33	9.54e-30
response to radiation (GO:0009314)	715	50	22.4	+	2.23	5.05e-07	2.89e-05
protein modification by small protein conjugation (GO:0032446)	673	47	21.08	+	2.23	1.3e-06	6.93e-05
negative regulation of gene expression (GO:0010629)	487	34	15.26	+	2.23	4.29e-05	0.00164
cellular response to oxygen-containing compound (GO:1901701)	604	42	18.92	+	2.22	4.2e-06	0.000202
negative regulation of cellular metabolic process (GO:0031324)	446	31	13.97	+	2.22	7.5e-05	0.00275
cellular homeostasis (GO:0019725)	348	24	10.9	+	2.2	0.00061	0.0158
negative regulation of cellular process (GO:0048523)	711	49	22.27	+	2.2	8.88e-07	4.86e-05
cellular carbohydrate metabolic process (GO:0044262)	408	28	12.78	+	2.19	0.000205	0.00644
defense response (GO:0006952)	1417	97	44.39	+	2.19	4.61e-12	1.02e-09
protein modification by small protein conjugation or removal (GO:0070647)	748	50	23.43	+	2.13	1.64e-06	8.49e-05
cellular response to stimulus (GO:0051716)	2762	184	86.52	+	2.13	7.63e-22	5.68e-19
negative regulation of macromolecule metabolic process (GO:0010605)	587	38	18.39	+	2.07	7.47e-05	0.00275
cation transport (GO:0006812)	437	28	13.69	+	2.05	0.000868	0.0209
ion transport (GO:0006811)	736	47	23.06	+	2.04	1.1e-05	0.00048
embryo development ending in seed dormancy (GO:0009793)	537	34	16.82	+	2.02	0.000279	0.00819
response to biotic stimulus (GO:0009607)	1311	83	41.07	+	2.02	5.05e-09	4.94e-07
negative regulation of biological process (GO:0048519)	1065	67	33.36	+	2.01	2.08e-07	1.29e-05
negative regulation of metabolic process (GO:0009892)	636	40	19.92	+	2.01	8.85e-05	0.00312
embryo development (GO:0009790)	559	35	17.51	+	2	0.00023	0.00699
response to stimulus (GO:0050896)	5954	369	186.51	+	1.98	2.84e-42	1.7e-38
tissue development (GO:0009888)	581	36	18.2	+	1.98	0.0002	0.00631
homeostatic process (GO:0042592)	620	38	19.42	+	1.96	0.000189	0.006
lipid metabolic process (GO:0006629)	979	60	30.67	+	1.96	2.06e-06	0.000104
intracellular signal transduction (GO:0035556)	558	34	17.48	+	1.95	0.000396	0.0108
seed development (GO:0048316)	706	43	22.12	+	1.94	8.13e-05	0.00292
fruit development (GO:0010154)	739	45	23.15	+	1.94	4.95e-05	0.00187
cellular lipid metabolic process (GO:0044255)*	697	42	21.83	+	1.92	0.000118	0.00398
signal transduction (GO:0007165)	1628	98	51	+	1.92	2.83e-09	3.25e-07
response to external biotic stimulus (GO:0043207)	1298	78	40.66	+	1.92	1.21e-07	8.17e-06
response to other organism (GO:0051707)	1298	78	40.66	+	1.92	1.21e-07	8.08e-06
organic substance catabolic process (GO:1901575)	1585	95	49.65	+	1.91	4.78e-09	4.83e-07
catabolic process (GO:0009056)	1812	108	56.76	+	1.9	5.4e-10	7.49e-08
signaling (GO:0023052)	1662	98	52.06	+	1.88	6.42e-09	5.89e-07
defense response to other organism (GO:0098542)	1039	61	32.55	+	1.87	6.21e-06	0.000292
cellular catabolic process (GO:0044248)	1435	84	44.95	+	1.87	1.24e-07	8.16e-06
regulation of multicellular organismal process (GO:0051239)	583	34	18.26	+	1.86	0.000831	0.0203
regulation of multicellular organismal development (GO:2000026)	533	31	16.7	+	1.86	0.0017	0.0374
response to external stimulus (GO:0009605)	1724	100	54.01	+	1.85	1.14e-08	9.69e-07
regulation of biological quality (GO:0065008)	1229	71	38.5	+	1.84	1.91e-06	9.72e-05
positive regulation of cellular process (GO:0048522)	1030	58	32.27	+	1.8	4.19e-05	0.00161
positive regulation of biological process (GO:0048518)	1302	73	40.79	+	1.79	3.68e-06	0.00018
regulation of RNA metabolic process (GO:0051252)	2106	118	65.97	+	1.79	2.33e-09	2.77e-07
oxidation-reduction process (GO:0055114)	1518	85	47.55	+	1.79	6e-07	3.38e-05
reproductive structure development (GO:0048608)	1236	69	38.72	+	1.78	9.81e-06	0.00044
reproductive system development (GO:0061458)	1238	69	38.78	+	1.78	9.98e-06	0.000444
cellular macromolecule catabolic process (GO:0044265)	736	41	23.06	+	1.78	0.000635	0.0162
regulation of transcription, DNA-templated (GO:0006355)	2022	112	63.34	+	1.77	1.25e-08	1.05e-06
regulation of nucleic acid-templated transcription (GO:1903506)	2023	112	63.37	+	1.77	1.27e-08	1.05e-06
regulation of nucleobase-containing compound metabolic process (GO:0019219)	2168	120	67.91	+	1.77	3.62e-09	3.86e-07
regulation of RNA biosynthetic process (GO:2001141)	2026	112	63.47	+	1.76	1.32e-08	1.08e-06
cell communication (GO:0007154)	1906	105	59.71	+	1.76	5.25e-08	3.91e-06
post-embryonic development (GO:0009791)	1497	82	46.89	+	1.75	2.35e-06	0.000117
protein catabolic process (GO:0030163)	676	37	21.18	+	1.75	0.00178	0.0389
system development (GO:0048731)	1857	101	58.17	+	1.74	1.7e-07	1.09e-05
organonitrogen compound catabolic process (GO:1901565)	904	49	28.32	+	1.73	0.000349	0.0099
multi-organism process (GO:0051704)	1802	97	56.45	+	1.72	5.04e-07	2.92e-05
carboxylic acid metabolic process (GO:0019752)	931	50	29.16	+	1.71	0.000411	0.0111
protein modification process (GO:0036211)	2407	129	75.4	+	1.71	6.22e-09	5.89e-07
cellular protein modification process (GO:0006464)	2407	129	75.4	+	1.71	6.22e-09	5.79e-07
developmental process involved in reproduction (GO:0003006)	1457	78	45.64	+	1.71	1.1e-05	0.000481
organic acid metabolic process (GO:0006082)	1067	57	33.42	+	1.71	0.000174	0.00559
regulation of gene expression (GO:0010468)	2481	132	77.72	+	1.7	5.05e-09	5.02e-07
regulation of cellular process (GO:0050794)	4556	242	142.72	+	1.7	1.06e-16	3.72e-14
regulation of cellular metabolic process (GO:0031323)	2869	152	89.87	+	1.69	3.49e-10	5.2e-08
regulation of biological process (GO:0050789)	5229	277	163.8	+	1.69	1.95e-19	9.71e-17
oxoacid metabolic process (GO:0043436)	1058	56	33.14	+	1.69	0.000238	0.00713
regulation of cellular macromolecule biosynthetic process (GO:2000112)	2243	118	70.26	+	1.68	8.07e-08	5.66e-06
regulation of metabolic process (GO:0019222)	3145	165	98.52	+	1.67	1.02e-10	1.84e-08
biological regulation (GO:0065007)	5947	312	186.3	+	1.67	9.95e-22	6.59e-19
regulation of biosynthetic process (GO:0009889)	2383	125	74.65	+	1.67	3.29e-08	2.62e-06
small molecule metabolic process (GO:0044281)	1602	84	50.18	+	1.67	9.67e-06	0.000437
regulation of cellular biosynthetic process (GO:0031326)	2349	123	73.58	+	1.67	5.32e-08	3.92e-06
transport (GO:0006810)	2293	120	71.83	+	1.67	7.72e-08	5.48e-06
regulation of macromolecule biosynthetic process (GO:0010556)	2257	118	70.7	+	1.67	1.24e-07	8.22e-06
regulation of primary metabolic process (GO:0080090)	2724	141	85.33	+	1.65	7.46e-09	6.64e-07
establishment of localization (GO:0051234)	2339	121	73.27	+	1.65	1.41e-07	9.13e-06
localization (GO:0051179)	2487	128	77.91	+	1.64	6.04e-08	4.39e-06
macromolecule catabolic process (GO:0009057)	975	50	30.54	+	1.64	0.00109	0.0253
carbohydrate metabolic process (GO:0005975)	996	51	31.2	+	1.63	0.000914	0.0216
regulation of nitrogen compound metabolic process (GO:0051171)	2643	135	82.79	+	1.63	3.67e-08	2.88e-06
regulation of macromolecule metabolic process (GO:0060255)	2886	147	90.41	+	1.63	9.1e-09	7.98e-07
proteolysis (GO:0006508)	982	50	30.76	+	1.63	0.00117	0.0269
anatomical structure development (GO:0048856)	3010	151	94.29	+	1.6	1.65e-08	1.33e-06
developmental process (GO:0032502)	3175	159	99.46	+	1.6	7.19e-09	6.5e-07
multicellular organism development (GO:0007275)	2684	130	84.08	+	1.55	1.37e-06	7.21e-05
multicellular organismal process (GO:0032501)	2942	142	92.16	+	1.54	3.82e-07	2.23e-05
protein metabolic process (GO:0019538)	3692	178	115.66	+	1.54	1.02e-08	8.78e-07
macromolecule modification (GO:0043412)	2809	134	87.99	+	1.52	1.7e-06	8.76e-05
phosphate-containing compound metabolic process (GO:0006796)	1912	91	59.9	+	1.52	0.000113	0.00384
phosphorus metabolic process (GO:0006793)	1957	93	61.3	+	1.52	0.000101	0.00347
cellular protein metabolic process (GO:0044267)	3350	158	104.94	+	1.51	3.05e-07	1.86e-05
cellular process (GO:0009987)	11599	546	363.35	+	1.5	1.04e-34	2.07e-31
organonitrogen compound metabolic process (GO:1901564)	4790	225	150.05	+	1.5	4.2e-10	6.11e-08
reproductive process (GO:0022414)	1762	82	55.2	+	1.49	0.000556	0.0146
reproduction (GO:0000003)	1772	82	55.51	+	1.48	0.000739	0.0183
cellular macromolecule metabolic process (GO:0044260)	4369	200	136.86	+	1.46	4.18e-08	3.16e-06
organic substance metabolic process (GO:0071704)	8252	376	258.5	+	1.45	1.14e-16	3.79e-14
primary metabolic process (GO:0044238)	7558	342	236.76	+	1.44	2.84e-14	8.05e-12
metabolic process (GO:0008152)	9610	433	301.04	+	1.44	1.64e-19	8.87e-17
cellular component organization (GO:0016043)	2758	121	86.4	+	1.4	0.000236	0.00712
nitrogen compound metabolic process (GO:0006807)	6392	278	200.24	+	1.39	2.93e-09	3.29e-07
cellular metabolic process (GO:0044237)	7995	347	250.45	+	1.39	5.16e-12	1.1e-09
macromolecule metabolic process (GO:0043170)	5709	246	178.84	+	1.38	1e-07	6.86e-06
cellular component organization or biogenesis (GO:0071840)	3072	126	96.23	+	1.31	0.00217	0.0455
biological_process (GO:0008150)	23028	797	721.37	+	1.1	1.2e-13	3.24e-11
Unclassified (UNCLASSIFIED)	4553	67	142.63	-	0.47	1.2e-13	3.1e-11
modification of morphology or physiology of other organism (GO:0035821)	299	1	9.37	-	0.11	0.00189	0.041
cell killing (GO:0001906)	280	0	8.77	-	< 0.01	0.000316	0.00915
disruption of cells of other organism (GO:0044364)	280	0	8.77	-	< 0.01	0.000316	0.00911
killing of cells of other organism (GO:0031640)	280	0	8.77	-	< 0.01	0.000316	0.00907
