## Supplementary material for "Examining the molecular mechanisms contributing to the success of an invasive species across different ecosystems": Table S12

### Sheet: GO_Leaf_HighMI
Supplemental Table 12: GO biological processes enriched with transcripts displaying higher expression in PSMI leaf tissue. * indicates processes that are only observed in PSMI leaf tissue.
GO biological process	Arabidopsis thaliana - REFLIST (27581)	DE Gene Set (611)	DE Gene Set (expected)	Over/Under Represented	Fold Enrichment	Raw p-value	FDR
cellular response to UV-A (GO:0071492)*	4	4	0.09	+	45.14	1.43e-05	0.00189
response to UV-A (GO:0070141)*	4	4	0.09	+	45.14	1.43e-05	0.00185
cellular response to high light intensity (GO:0071486)	6	4	0.13	+	30.09	4.14e-05	0.00425
regulation of response to reactive oxygen species (GO:1901031)	5	3	0.11	+	27.08	0.000523	0.0306
cellular response to light intensity (GO:0071484)	11	4	0.24	+	16.41	0.000247	0.0171
phospholipid catabolic process (GO:0009395)	13	4	0.29	+	13.89	0.000415	0.0253
long-day photoperiodism, flowering (GO:0048574)*	15	4	0.33	+	12.04	0.000653	0.0361
regulation of alternative mRNA splicing, via spliceosome (GO:0000381)	34	6	0.75	+	7.97	0.000207	0.0153
nucleotide-sugar biosynthetic process (GO:0009226)*	42	7	0.93	+	7.52	8.46e-05	0.00765
cellular response to phosphate starvation (GO:0016036)	74	12	1.64	+	7.32	3.42e-07	9.72e-05
mRNA cis splicing, via spliceosome (GO:0045292)	38	6	0.84	+	7.13	0.000354	0.0227
regulation of circadian rhythm (GO:0042752)	56	8	1.24	+	6.45	7.08e-05	0.00659
regulation of mRNA splicing, via spliceosome (GO:0048024)	42	6	0.93	+	6.45	0.000573	0.0322
photoperiodism, flowering (GO:0048573)*	66	9	1.46	+	6.16	3.5e-05	0.00373
nucleotide-sugar metabolic process (GO:0009225)*	53	7	1.17	+	5.96	0.00031	0.0205
regulation of RNA splicing (GO:0043484)	46	6	1.02	+	5.89	0.000883	0.0462
photoperiodism (GO:0009648)*	76	9	1.68	+	5.35	9.47e-05	0.00843
response to high light intensity (GO:0009644)	63	7	1.4	+	5.02	0.000799	0.0421
vitamin biosynthetic process (GO:0009110)*	83	9	1.84	+	4.89	0.000175	0.0137
vitamin metabolic process (GO:0006766)*	95	10	2.1	+	4.75	9.68e-05	0.00849
positive regulation of post-embryonic development (GO:0048582)	89	9	1.97	+	4.56	0.000282	0.0191
circadian rhythm (GO:0007623)	110	11	2.44	+	4.51	6.72e-05	0.00636
cellular response to starvation (GO:0009267)	147	14	3.26	+	4.3	1.18e-05	0.00172
response to starvation (GO:0042594)	179	17	3.97	+	4.29	1.46e-06	0.00029
cellular response to nutrient levels (GO:0031669)	175	16	3.88	+	4.13	4.64e-06	0.00079
response to nutrient levels (GO:0031667)	231	21	5.12	+	4.1	1.71e-07	5.66e-05
cellular response to external stimulus (GO:0071496)	217	19	4.81	+	3.95	1.11e-06	0.000244
regulation of flower development (GO:0009909)	163	14	3.61	+	3.88	3.43e-05	0.00379
response to extracellular stimulus (GO:0009991)	268	23	5.94	+	3.87	1.17e-07	4.36e-05
cellular response to extracellular stimulus (GO:0031668)	211	18	4.67	+	3.85	2.97e-06	0.000553
rhythmic process (GO:0048511)	130	11	2.88	+	3.82	0.000263	0.018
response to UV (GO:0009411)	120	10	2.66	+	3.76	0.000553	0.032
cellular response to auxin stimulus (GO:0071365)	210	17	4.65	+	3.65	1.05e-05	0.00166
auxin-activated signaling pathway (GO:0009734)	191	15	4.23	+	3.55	4.76e-05	0.00473
coenzyme biosynthetic process (GO:0009108)*	161	12	3.57	+	3.36	0.000415	0.0255
polysaccharide catabolic process (GO:0000272)	171	12	3.79	+	3.17	0.000685	0.0375
coenzyme metabolic process (GO:0006732)*	218	15	4.83	+	3.11	0.000189	0.0146
cellular response to environmental stimulus (GO:0104004)	211	14	4.67	+	3	0.000431	0.0259
cellular response to abiotic stimulus (GO:0071214)	211	14	4.67	+	3	0.000431	0.0257
response to toxic substance (GO:0009636)	198	13	4.39	+	2.96	0.000748	0.0398
regulation of post-embryonic development (GO:0048580)	379	24	8.4	+	2.86	9.48e-06	0.00153
response to auxin (GO:0009733)	399	24	8.84	+	2.72	2.1e-05	0.00245
regulation of shoot system development (GO:0048831)	250	15	5.54	+	2.71	0.000733	0.0397
response to light stimulus (GO:0009416)	691	39	15.31	+	2.55	3.69e-07	9.99e-05
response to radiation (GO:0009314)	715	40	15.84	+	2.53	2.94e-07	9.21e-05
polysaccharide metabolic process (GO:0005976)	437	23	9.68	+	2.38	0.000243	0.0171
regulation of reproductive process (GO:2000241)	362	19	8.02	+	2.37	0.000957	0.0488
response to metal ion (GO:0010038)	460	24	10.19	+	2.36	0.000193	0.0144
regulation of multicellular organismal development (GO:2000026)	533	27	11.81	+	2.29	0.000165	0.0131
tissue development (GO:0009888)	581	29	12.87	+	2.25	9.8e-05	0.00847
response to temperature stimulus (GO:0009266)	590	29	13.07	+	2.22	0.000117	0.0097
carbohydrate metabolic process (GO:0005975)	996	48	22.06	+	2.18	1.16e-06	0.000247
response to abiotic stimulus (GO:0009628)	2087	100	46.23	+	2.16	1.12e-12	1.68e-09
heterocycle biosynthetic process (GO:0018130)	678	32	15.02	+	2.13	0.000113	0.00948
regulation of multicellular organismal process (GO:0051239)	583	27	12.92	+	2.09	0.00057	0.0324
cell wall organization or biogenesis (GO:0071554)	670	31	14.84	+	2.09	0.00019	0.0145
response to inorganic substance (GO:0010035)	911	41	20.18	+	2.03	3.46e-05	0.00376
small molecule biosynthetic process (GO:0044283)	672	30	14.89	+	2.02	0.000511	0.0301
transmembrane transport (GO:0055085)	810	36	17.94	+	2.01	0.000156	0.0126
aromatic compound biosynthetic process (GO:0019438)*	754	33	16.7	+	1.98	0.000406	0.0252
shoot system development (GO:0048367)	791	34	17.52	+	1.94	0.00037	0.0234
small molecule metabolic process (GO:0044281)	1602	68	35.49	+	1.92	5.76e-07	0.000143
cellular response to stress (GO:0033554)	1115	47	24.7	+	1.9	4.79e-05	0.00468
reproductive structure development (GO:0048608)	1236	52	27.38	+	1.9	1.97e-05	0.00245
reproductive system development (GO:0061458)	1238	52	27.43	+	1.9	2.01e-05	0.0024
organelle organization (GO:0006996)	1613	67	35.73	+	1.88	1.52e-06	0.000293
post-embryonic development (GO:0009791)	1497	62	33.16	+	1.87	4.05e-06	0.00071
response to external stimulus (GO:0009605)	1724	71	38.19	+	1.86	9.15e-07	0.000218
plant organ development (GO:0099402)	952	39	21.09	+	1.85	0.000342	0.0222
organic cyclic compound biosynthetic process (GO:1901362)	859	35	19.03	+	1.84	0.000929	0.0478
system development (GO:0048731)	1857	75	41.14	+	1.82	9.22e-07	0.000211
macromolecule catabolic process (GO:0009057)	975	39	21.6	+	1.81	0.000584	0.0326
response to chemical (GO:0042221)	2858	114	63.31	+	1.8	1.34e-09	8.87e-07
cellular component organization (GO:0016043)	2758	108	61.1	+	1.77	9.74e-09	4.84e-06
cellular response to chemical stimulus (GO:0070887)	1354	53	30	+	1.77	0.000101	0.00863
response to oxygen-containing compound (GO:1901700)	1584	62	35.09	+	1.77	2.39e-05	0.00274
developmental process involved in reproduction (GO:0003006)	1457	57	32.28	+	1.77	5.56e-05	0.00535
organic substance catabolic process (GO:1901575)	1585	62	35.11	+	1.77	2.41e-05	0.00271
regulation of biological quality (GO:0065008)	1229	48	27.23	+	1.76	0.000238	0.0169
anatomical structure development (GO:0048856)	3010	117	66.68	+	1.75	3.21e-09	1.92e-06
multicellular organism development (GO:0007275)	2684	104	59.46	+	1.75	4.55e-08	2.08e-05
reproductive process (GO:0022414)	1762	68	39.03	+	1.74	1.36e-05	0.00189
reproduction (GO:0000003)	1772	68	39.25	+	1.73	2.01e-05	0.00244
developmental process (GO:0032502)	3175	121	70.34	+	1.72	5.02e-09	2.72e-06
catabolic process (GO:0009056)	1812	69	40.14	+	1.72	1.78e-05	0.00225
transport (GO:0006810)	2293	87	50.8	+	1.71	1.42e-06	0.000293
response to acid chemical (GO:0001101)	1195	45	26.47	+	1.7	0.000893	0.0463
cellular catabolic process (GO:0044248)	1435	54	31.79	+	1.7	0.000228	0.0164
cellular response to stimulus (GO:0051716)	2762	103	61.19	+	1.68	3.03e-07	9.04e-05
establishment of localization (GO:0051234)	2339	87	51.82	+	1.68	3.59e-06	0.000648
cellular component organization or biogenesis (GO:0071840)	3072	114	68.05	+	1.68	6.5e-08	2.77e-05
multicellular organismal process (GO:0032501)	2942	109	65.17	+	1.67	1.57e-07	5.5e-05
response to stimulus (GO:0050896)	5954	217	131.9	+	1.65	9.14e-15	2.73e-11
localization (GO:0051179)	2487	90	55.09	+	1.63	6.65e-06	0.0011
response to organic substance (GO:0010033)	1885	68	41.76	+	1.63	0.000137	0.0112
response to endogenous stimulus (GO:0009719)	1563	56	34.63	+	1.62	0.000566	0.0324
response to hormone (GO:0009725)	1545	55	34.23	+	1.61	0.000735	0.0395
response to stress (GO:0006950)	3464	122	76.74	+	1.59	4e-07	0.000104
organic substance biosynthetic process (GO:1901576)	2672	94	59.19	+	1.59	1.3e-05	0.00184
cell communication (GO:0007154)	1906	67	42.22	+	1.59	0.000283	0.0189
phosphorus metabolic process (GO:0006793)	1957	68	43.35	+	1.57	0.000337	0.0221
biosynthetic process (GO:0009058)	2838	95	62.87	+	1.51	7.12e-05	0.00653
biological regulation (GO:0065007)	5947	198	131.74	+	1.5	8.72e-10	6.5e-07
cellular biosynthetic process (GO:0044249)	2620	87	58.04	+	1.5	0.000217	0.0158
cellular process (GO:0009987)	11599	382	256.95	+	1.49	1.21e-23	7.23e-20
regulation of biological process (GO:0050789)	5229	171	115.84	+	1.48	9.77e-08	3.88e-05
primary metabolic process (GO:0044238)	7558	243	167.43	+	1.45	6.58e-11	5.6e-08
cellular metabolic process (GO:0044237)	7995	257	177.11	+	1.45	1.14e-11	1.13e-08
regulation of metabolic process (GO:0019222)	3145	101	69.67	+	1.45	0.00019	0.0144
organic substance metabolic process (GO:0071704)	8252	264	182.81	+	1.44	6.93e-12	8.27e-09
metabolic process (GO:0008152)	9610	304	212.89	+	1.43	8.41e-14	1.67e-10
regulation of cellular process (GO:0050794)	4556	141	100.93	+	1.4	3.63e-05	0.0038
macromolecule metabolic process (GO:0043170)	5709	172	126.47	+	1.36	1.43e-05	0.00193
organonitrogen compound metabolic process (GO:1901564)	4790	141	106.11	+	1.33	0.000371	0.0233
nitrogen compound metabolic process (GO:0006807)	6392	186	141.6	+	1.31	4.65e-05	0.0047
biological_process (GO:0008150)	23028	549	510.14	+	1.08	1.16e-05	0.00178
Unclassified (UNCLASSIFIED)	4553	62	100.86	-	0.61	1.16e-05	0.00173
