## Supplementary material for "Examining the molecular mechanisms contributing to the success of an invasive species across different ecosystems": Table S13

### Sheet: Sheet1
Supplemental Table 13: Transcripts that contain potentially functional SNP variants between PSMI and CHWA populations that differ in allele frequency by 0.5 or greater
Transcript_ID	Gene_Symbol	Position	Alllele_Frequency_Difference	Variant_Effect	SNP_Variant
TRINITY_DN5253_c0_g1_i2	FUT11_ARATH	6019	0.978261	Nonsynonymous	C/G
TRINITY_DN32078_c0_g1_i3	STML2_RAT	578	0.972222	SNP:three_prime_UTR	A/G
TRINITY_DN2043_c1_g1_i3	F3PH_ARATH	1670	0.966667	Nonsynonymous	A/G
TRINITY_DN2043_c1_g1_i4	C98A1_SORBI	1670	0.966667	Nonsynonymous	A/G
TRINITY_DN28180_c0_g1_i3	BBE8_ARATH	3268	0.962963	SNP:three_prime_UTR	A/T
TRINITY_DN5253_c0_g1_i2	FUT11_ARATH	9857	0.954545	SNP:three_prime_UTR	C/G
TRINITY_DN16705_c0_g1_i6	NA	2097	0.948276	SNP:five_prime_UTR	A/G
TRINITY_DN13336_c1_g1_i3	ZAR1_ARATH	138	0.944444	SNP:five_prime_UTR	A/C
TRINITY_DN19655_c0_g1_i7	NA	947	0.944444	SNP:five_prime_UTR	A/T
TRINITY_DN163_c0_g1_i1	YQKD_BACSU	5152	0.896552	SNP:five_prime_UTR	C/T
TRINITY_DN163_c0_g1_i11	YQKD_BACSU	5155	0.896552	SNP:five_prime_UTR	C/T
TRINITY_DN163_c0_g1_i2	YQKD_BACSU	4555	0.896552	SNP:five_prime_UTR	C/T
TRINITY_DN163_c0_g1_i1	YQKD_BACSU	1574	0.892857	SNP:five_prime_UTR	A/G
TRINITY_DN1674_c0_g1_i14	CSLC6_ARATH	8431	0.89185	SNP:three_prime_UTR	A/G
TRINITY_DN163_c0_g1_i1	YQKD_BACSU	5712	0.87931	SNP:five_prime_UTR	A/G
TRINITY_DN163_c0_g1_i11	YQKD_BACSU	5715	0.87931	SNP:five_prime_UTR	A/G
TRINITY_DN163_c0_g1_i2	YQKD_BACSU	5115	0.87931	SNP:five_prime_UTR	A/G
TRINITY_DN4545_c0_g1_i7	HPT2_ORYSJ	6446	0.875	SNP:three_prime_UTR	A/G
TRINITY_DN32078_c0_g1_i3	STML2_RAT	162	0.857143	SNP:three_prime_UTR	C/T
TRINITY_DN16341_c1_g1_i8	PUX1_ARATH	1322	0.855	SNP:five_prime_UTR	A/G
TRINITY_DN14659_c0_g1_i9	CRD1_EUPES	186	0.854167	SNP:three_prime_UTR	C/G
TRINITY_DN2602_c0_g1_i8	COPG1_ORYSJ	820	0.851034	SNP:five_prime_UTR	A/T
TRINITY_DN13336_c1_g1_i3	ZAR1_ARATH	486	0.846154	SNP:five_prime_UTR	C/G
TRINITY_DN28180_c0_g1_i3	BBE8_ARATH	2535	0.845402	SNP:three_prime_UTR	A/G
TRINITY_DN16705_c0_g1_i6	NA	1886	0.844828	SNP:five_prime_UTR	C/T
TRINITY_DN163_c0_g1_i2	YQKD_BACSU	5847	0.839286	SNP:five_prime_UTR	A/T
TRINITY_DN2664_c0_g1_i13	PGPS1_ARATH	1012	0.835185	SNP:three_prime_UTR	A/G
TRINITY_DN12189_c0_g1_i11	FABH_SPIOL	3124	0.820588	SNP:five_prime_UTR	A/G
TRINITY_DN9021_c0_g1_i17	IMPP_MESCR	1096	0.818182	SNP:three_prime_UTR	A/C
TRINITY_DN19655_c0_g1_i7	NA	1187	0.815994	SNP:five_prime_UTR	C/T
TRINITY_DN4545_c0_g1_i7	HPT2_ORYSJ	4534	0.814815	SNP:three_prime_UTR	A/G
TRINITY_DN4545_c0_g1_i7	HPT2_ORYSJ	5510	0.814815	SNP:three_prime_UTR	G/T
TRINITY_DN1644_c1_g1_i13	ACOT8_MOUSE	808	0.810345	SNP:three_prime_UTR	A/G
TRINITY_DN16341_c1_g1_i8	PUX1_ARATH	1103	0.80823	SNP:five_prime_UTR	A/G
TRINITY_DN21898_c0_g1_i2	NA	1232	0.799145	SNP:three_prime_UTR	A/G
TRINITY_DN24220_c0_g1_i4	SKP1A_ARATH	2314	0.785714	SNP:three_prime_UTR	C/G
TRINITY_DN1674_c0_g1_i14	CSLC6_ARATH	5803	0.785053	SNP:three_prime_UTR	C/G
TRINITY_DN1674_c0_g1_i23	CSLC6_ARATH	4815	0.785053	SNP:three_prime_UTR	C/G
TRINITY_DN1674_c0_g1_i8	FKB62_ARATH	5818	0.785053	Nonsynonymous	C/G
TRINITY_DN6906_c0_g1_i4	ELF3_ARATH	385	0.78	SNP:five_prime_UTR	A/C
TRINITY_DN2043_c1_g1_i3	F3PH_ARATH	1986	0.777778	Nonsynonymous	C/T
TRINITY_DN1644_c1_g1_i13	ACOT8_MOUSE	1409	0.775862	SNP:three_prime_UTR	C/T
TRINITY_DN5044_c0_g1_i1	NA	677	0.772727	SNP:three_prime_UTR	C/T
TRINITY_DN163_c0_g1_i1	YQKD_BACSU	6444	0.770833	SNP:five_prime_UTR	A/T
TRINITY_DN163_c0_g1_i11	YQKD_BACSU	6447	0.770833	SNP:five_prime_UTR	A/T
TRINITY_DN2043_c1_g1_i4	C98A1_SORBI	1986	0.769231	Nonsynonymous	C/T
TRINITY_DN4545_c0_g1_i7	HPT2_ORYSJ	5435	0.767857	SNP:three_prime_UTR	C/T
TRINITY_DN4545_c0_g1_i7	HPT2_ORYSJ	2024	0.76087	Nonsynonymous	C/G
TRINITY_DN14371_c0_g1_i17	C2GR2_ARATH	2318	0.758333	SNP:five_prime_UTR	A/G
TRINITY_DN14258_c0_g1_i13	VPS2A_ARATH	1574	0.752137	SNP:three_prime_UTR	A/G
TRINITY_DN19107_c0_g1_i1	CDC16_ARATH	1304	0.75	SNP:five_prime_UTR	G/T
TRINITY_DN19159_c0_g1_i9	NA	466	0.75	SNP:five_prime_UTR	A/G
TRINITY_DN4330_c0_g1_i20	SWTIE_ARATH	6604	0.75	SNP:five_prime_UTR	C/T
TRINITY_DN9794_c0_g1_i5	CWC21_USTMA	2355	0.741379	SNP:five_prime_UTR	T/G
TRINITY_DN16705_c0_g1_i6	NA	1980	0.74	SNP:five_prime_UTR	A/G
TRINITY_DN31336_c0_g1_i3	HESO1_ARATH	2717	0.72963	SNP:five_prime_UTR	T/C
TRINITY_DN31336_c0_g1_i10	HESO1_ARATH	1865	0.724138	SNP:five_prime_UTR	A/C
TRINITY_DN31336_c0_g1_i4	SANT_PLAFF	1865	0.724138	SNP:five_prime_UTR	A/C
TRINITY_DN16341_c1_g1_i8	PUX1_ARATH	1767	0.717857	SNP:five_prime_UTR	G/T
TRINITY_DN12189_c0_g1_i11	FABH_SPIOL	2073	0.716667	Nonsynonymous	C/A
TRINITY_DN5044_c0_g1_i1	NA	879	0.716667	Nonsynonymous	G/A
TRINITY_DN3724_c0_g1_i14	HT1_ARATH	3789	0.714286	SNP:three_prime_UTR	G/T
TRINITY_DN249473_c0_g1_i1	THA8_ARATH	2601	0.7	SNP:three_prime_UTR	C/G
TRINITY_DN32078_c0_g1_i3	STML2_RAT	834	0.7	SNP:three_prime_UTR	G/T
TRINITY_DN10283_c0_g1_i21	LAG12_ARATH	4022	0.697368	SNP:three_prime_UTR	C/T
TRINITY_DN10283_c0_g1_i25	ASCL3_ORYSJ	4119	0.697368	SNP:three_prime_UTR	C/T
TRINITY_DN5143_c0_g2_i3	CUL3A_ARATH	442	0.694444	SNP:three_prime_UTR	G/T
TRINITY_DN3577_c0_g1_i3	PAPS4_ARATH	4304	0.694048	SNP:five_prime_UTR	C/T
TRINITY_DN7965_c1_g2_i7	MED18_ARATH	1608	0.691667	SNP:three_prime_UTR	A/G
TRINITY_DN5152_c0_g1_i6	NA	2566	0.681034	SNP:three_prime_UTR	C/T
TRINITY_DN5143_c0_g2_i3	CUL3A_ARATH	9408	0.672414	SNP:five_prime_UTR	A/C
TRINITY_DN2088_c0_g2_i4	YI31B_YEAST	1606	0.666667	Nonsynonymous	C/T
TRINITY_DN5143_c0_g2_i3	CUL3A_ARATH	9010	0.666667	SNP:five_prime_UTR	A/G
TRINITY_DN5152_c0_g1_i6	NA	2430	0.663218	SNP:three_prime_UTR	A/T
TRINITY_DN249473_c0_g1_i1	THA8_ARATH	2988	0.660714	SNP:three_prime_UTR	A/C
TRINITY_DN50491_c0_g1_i9	Y1601_CHLCH	2095	0.66	SNP:five_prime_UTR	G/T
TRINITY_DN2028_c0_g1_i19	ARFI_ARATH	354	0.656322	SNP:five_prime_UTR	C/T
TRINITY_DN7743_c0_g1_i3	PR1B1_ARATH	1843	0.64881	SNP:three_prime_UTR	A/G
TRINITY_DN1319_c0_g1_i4	OST48_ORYSJ	2555	0.645186	SNP:three_prime_UTR	G/A
TRINITY_DN3628_c0_g1_i12	NA	2074	0.644048	Nonsynonymous	G/T
TRINITY_DN9457_c0_g1_i2	STP14_ARATH	273	0.643908	SNP:three_prime_UTR	A/T
TRINITY_DN16341_c1_g1_i8	PUX1_ARATH	2617	0.643103	SNP:five_prime_UTR	A/T
TRINITY_DN14259_c1_g1_i10	PMT2_ARATH	691	0.642857	SNP:three_prime_UTR	G/T
TRINITY_DN22861_c0_g1_i9	GLYM2_ARATH	3822	0.636223	SNP:five_prime_UTR	A/T
TRINITY_DN5253_c0_g1_i2	FUT11_ARATH	8456	0.634615	Nonsynonymous	A/T
TRINITY_DN52024_c0_g1_i2	NA	1364	0.633333	SNP:three_prime_UTR	A/T
TRINITY_DN33455_c0_g1_i5	NA	148	0.628079	PrematureStopCodon	A/G
TRINITY_DN5143_c0_g2_i3	CUL3A_ARATH	1152	0.625	SNP:three_prime_UTR	T/G
TRINITY_DN12477_c1_g1_i12	ACPM2_ARATH	1545	0.622378	SNP:three_prime_UTR	C/T
TRINITY_DN37714_c1_g1_i9	POB1_ARATH	1763	0.615517	SNP:five_prime_UTR	A/G
TRINITY_DN4330_c0_g1_i20	SWTIE_ARATH	5958	0.615517	SNP:five_prime_UTR	A/T
TRINITY_DN21444_c0_g1_i18	RNF4_HUMAN	4250	0.615148	SNP:three_prime_UTR	A/G
TRINITY_DN5253_c0_g1_i2	FUT11_ARATH	4891	0.611111	SNP:five_prime_UTR	A/G
TRINITY_DN2757_c0_g1_i1	ATM_ARATH	5288	0.60977	SNP:five_prime_UTR	A/G
TRINITY_DN10615_c0_g1_i11	CAP10_ARATH	1990	0.607143	SNP:five_prime_UTR	A/G
TRINITY_DN10283_c0_g1_i21	LAG12_ARATH	2644	0.603448	SNP:three_prime_UTR	A/G
TRINITY_DN10283_c0_g1_i25	ASCL3_ORYSJ	2741	0.603448	SNP:three_prime_UTR	A/G
TRINITY_DN2757_c0_g1_i1	ATM_ARATH	2896	0.603333	SNP:five_prime_UTR	A/G
TRINITY_DN16417_c0_g1_i6	SBH1_ARATH	1272	0.602857	SNP:five_prime_UTR	A/T
TRINITY_DN19379_c0_g2_i3	POL5_DROME	1633	0.599469	SNP:three_prime_UTR	C/T
TRINITY_DN28878_c0_g1_i2	SECAA_ARATH	4066	0.596154	SNP:five_prime_UTR	A/G
TRINITY_DN24483_c0_g1_i3	ARID3_ARATH	1705	0.590805	Nonsynonymous	A/G
TRINITY_DN6017_c0_g1_i12	RAD17_ARATH	846	0.589286	SNP:five_prime_UTR	C/T
TRINITY_DN1275_c1_g1_i1	POLR1_ARATH	1267	0.586957	Nonsynonymous	A/T
TRINITY_DN1275_c1_g1_i1	POLR1_ARATH	1269	0.586957	Nonsynonymous	A/T
TRINITY_DN52024_c0_g1_i2	NA	1252	0.586207	SNP:three_prime_UTR	A/G
TRINITY_DN24228_c0_g1_i5	SOC1_ARATH	1033	0.585714	SNP:five_prime_UTR	A/G
TRINITY_DN16256_c0_g1_i4	HSP7P_ARATH	2643	0.583636	SNP:five_prime_UTR	A/C
TRINITY_DN10622_c0_g1_i1	TRUA_MOUSE	1152	0.583333	Nonsynonymous	C/T
TRINITY_DN10283_c0_g1_i25	ASCL3_ORYSJ	2593	0.575926	SNP:three_prime_UTR	C/T
TRINITY_DN5253_c0_g1_i2	FUT11_ARATH	9230	0.575	Nonsynonymous	A/G
TRINITY_DN131293_c0_g1_i4	Y1457_ARATH	1868	0.573563	SNP:three_prime_UTR	A/T
TRINITY_DN50491_c0_g1_i9	Y1601_CHLCH	1441	0.565217	SNP:five_prime_UTR	C/T
TRINITY_DN9383_c1_g1_i3	BOLA1_ARATH	1225	0.564815	SNP:three_prime_UTR	C/G
TRINITY_DN9467_c0_g1_i4	DCE1_ARATH	1382	0.557971	SNP:five_prime_UTR	C/T
TRINITY_DN94345_c0_g1_i2	XTH30_ARATH	357	0.557692	SNP:five_prime_UTR	C/A
TRINITY_DN28909_c0_g1_i7	CERK_ARATH	1243	0.552632	SNP:five_prime_UTR	A/C
TRINITY_DN3822_c0_g3_i2	UBP20_ARATH	3821	0.552632	SNP:three_prime_UTR	A/G
TRINITY_DN5143_c0_g2_i3	CUL3A_ARATH	4818	0.550493	SNP:three_prime_UTR	C/T
TRINITY_DN138439_c0_g1_i3	NA	1058	0.548309	Nonsynonymous	A/C
TRINITY_DN28502_c0_g1_i15	TPS1_ARATH	4341	0.544828	SNP:three_prime_UTR	G/T
TRINITY_DN11680_c0_g1_i9	HNRPQ_MOUSE	423	0.541954	SNP:five_prime_UTR	C/A
TRINITY_DN4330_c0_g1_i20	SWTIE_ARATH	8511	0.541667	SNP:three_prime_UTR	G/T
TRINITY_DN11753_c0_g1_i3	GTE6_ARATH	5671	0.534483	SNP:five_prime_UTR	A/G
TRINITY_DN11753_c0_g1_i3	GTE6_ARATH	6197	0.534483	SNP:five_prime_UTR	A/G
TRINITY_DN8975_c0_g1_i14	CSE_ARATH	2694	0.529762	SNP:five_prime_UTR	C/G
TRINITY_DN14258_c0_g1_i13	VPS2A_ARATH	1321	0.525621	SNP:three_prime_UTR	C/T
TRINITY_DN10283_c0_g1_i21	LAG12_ARATH	1194	0.522727	Nonsynonymous	A/C
TRINITY_DN10283_c0_g1_i25	ASCL3_ORYSJ	1194	0.522727	Nonsynonymous	A/C
TRINITY_DN74439_c0_g1_i1	NA	442	0.522727	Nonsynonymous	G/T
TRINITY_DN28878_c0_g1_i2	SECAA_ARATH	1726	0.518519	SNP:three_prime_UTR	A/G
TRINITY_DN8975_c0_g1_i14	CSE_ARATH	1307	0.517857	SNP:five_prime_UTR	C/T
TRINITY_DN11753_c0_g1_i3	GTE6_ARATH	2628	0.517241	SNP:three_prime_UTR	A/T
TRINITY_DN14083_c0_g1_i10	MORF8_ARATH	1430	0.517241	SNP:three_prime_UTR	A/C
TRINITY_DN163_c0_g1_i1	YQKD_BACSU	4192	0.517241	SNP:five_prime_UTR	G/T
TRINITY_DN163_c0_g1_i2	YQKD_BACSU	3595	0.517241	SNP:five_prime_UTR	G/T
TRINITY_DN4147_c0_g1_i12	LYK3_MEDTR	7141	0.505486	SNP:three_prime_UTR	C/A
TRINITY_DN4147_c0_g1_i12	LYK3_MEDTR	7143	0.505486	SNP:three_prime_UTR	G/C
TRINITY_DN10594_c0_g1_i21	SBT61_ARATH	1264	0.5	SNP:five_prime_UTR	A/C
TRINITY_DN351_c0_g1_i6	NA	3011	0.5	SNP:five_prime_UTR	A/G
TRINITY_DN351_c0_g1_i6	NA	3152	0.5	SNP:five_prime_UTR	C/T
TRINITY_DN6414_c0_g1_i10	POT6_ARATH	1244	0.5	SNP:three_prime_UTR	T/C
